# Nm-Nano: A Machine Learning Framework for Transcriptome-Wide Single Molecule Mapping of 2´-O-Methylation (Nm) Sites in Nanopore Direct RNA Sequencing Datasets

**DOI:** 10.1101/2022.01.03.473214

**Authors:** Doaa Hassan, Aditya Ariyur, Swapna Vidhur Daulatabad, Quoseena Mir, Sarath Chandra Janga

**Author notes:** Correspondence (S.C.J.).

## Abstract

Nm (2’-O-methylation) is one of the most abundant modifications of mRNAs and non-coding RNAs. It has a great contribution in many biological processes such as the normal functioning of tRNA, the protection of mRNA against degradation by DXO protein, and the biogenesis and specificity of rRNA. Recently, the single-molecule sequencing techniques for long reads of RNA sequences data offered by Oxford Nanopore technologies have enabled the direct detection of RNA modifications on the molecule that is being sequenced. In this paper, we propose a bio-computational framework, Nm-Nano for predicting the existence of Nm sites in Nanopore direct RNA sequencing reads of human cell lines. This addresses the limitations of Nm predictors presented in the literature that were only able to detect those sites on short reads of RNA sequences data of cell lines of different species or long read sequencing data of non-human cell lines (yeast). Nm-Nano framework integrates two supervised machine learning (ML) models for predicting Nm sites in Nanopore direct RNA sequencing data, namely the Extreme Gradient Boosting (XGBoost) and Random Forest (RF) with K-mers embedding models. XGBoost is trained with the features extracted from the modified and unmodified Nanopore signals and their corresponding K-mers resulting from the reported underlying RNA sequence obtained by base-calling, while RF model is trained with the same set of features used to train XGBoost, in addition to a dense vector representation of RNA K-mers generated by word2vec technique. Results on benchmark data sets from Hela and Hek293 cell lines demonstrate high accuracy (99% with XGBoost and 92% with RF) in identifying Nm sites. Deploying Nm-Nano on Hela and Hek293 cell lines reveals the frequently Nm-modified genes. In Hela cell lines, 125 genes are identified as frequently Nm-modified, showing enrichment in ontologies related to immune response and cellular processes. In Hek293 cell lines, 61 genes are identified as frequently Nm-modified, with enrichment in processes like glycolysis and protein localization. These findings underscore the diverse regulatory roles of Nm modifications in metabolic pathways, protein degradation, and cellular processes. The source code of Nm-Nano can be freely accessed at https://github.com/Janga-Lab/Nm-Nano.
