## Supplementary material for "Nm-Nano: A Machine Learning Framework for Transcriptome-Wide Single Molecule Mapping of 2´-O-Methylation (Nm) Sites in Nanopore Direct RNA Sequencing Datasets": 3_Nm_unique_reference_kmer_freq_hela.csv

	reference_kmer	reference_kmer_freq
0	TTAAA	26955
1	TAAAT	50430
2	GGTGA	12310
3	ATCCT	10436
5	TCCTT	12184
7	ACAGC	14570
8	AAAAA	72074
9	CACCC	11739
10	ACCCT	8574
11	TCCGC	5486
12	CACCT	11290
14	ATGAA	22219
19	TGAAA	22691
22	CCGCT	5482
23	ACAAT	12549
24	AATCT	9677
28	GCATT	12403
31	ACCTC	10849
32	TACTT	10171
33	CTTAT	9514
34	CTACT	10082
37	ACGCA	2897
38	TTCCG	3331
39	CCTAT	10927
41	ACAAA	21781
44	CATAC	4525
45	TCCTA	9057
47	CCTAG	6644
48	CCTCC	10829
49	CTCCC	11397
50	TACGA	3013
51	AAGAA	29735
52	CTTCA	21197
53	AATAA	22999
54	AACAT	12069
55	ACATA	9310
57	TAATT	22224
59	CCTGC	29720
60	TTATA	12237
61	CAGAC	11550
62	AGACC	14804
63	AAGAG	15498
64	AGAGC	18177
65	TTCAA	14213
66	TAAAC	14458
67	TGCTA	10995
71	GCTAG	4287
73	TGCCA	17603
74	GCCAT	14088
75	TACCA	9015
76	ATAGC	4216
77	GCCCC	12006
78	CCCCC	6879
80	GCACC	7673
81	TTTAT	24676
83	ATCTA	8545
84	CCAGT	17873
87	CATAG	3999
88	ATAGG	4638
89	CTGAA	22434
90	TTTTG	25189
92	CCCTC	10691
94	CTCCT	16332
103	TACTC	5687
105	CCATC	16293
106	CATCT	14717
107	CACAC	9222
108	AAATA	51264
111	AACAA	18653
113	GGAAT	13932
116	CCTCT	11646
119	CTCTG	19993
120	GGCCT	14302
121	TGGCA	12858
122	GGCAG	15935
125	GCAGG	13285
126	AACCA	16296
131	CCCTA	5156
133	ACCCG	3925
134	AAAAT	62757
135	ACCGC	4093
136	TCTTC	10776
138	CCAAT	9475
140	TCATA	9566
141	TAGGC	3707
142	AGGCC	14381
143	ACATG	17299
144	ATGCT	17887
145	TTTCC	14943
146	GCATC	9977
148	ATCCA	11708
150	AACTA	8758
152	ACTAG	3554
153	CCCGT	4384
154	CCGTC	4595
156	GCTGC	29246
157	TTAAT	16013
158	CCCCT	10023
159	CCCCA	12108
163	TATCG	1266
164	AATTC	11710
168	CACTC	7511
169	TTGCA	14000
171	CCGCA	7361
172	GAGGT	6722
173	TGCTC	15675
174	CATAT	6241
175	ATATA	12557
177	AAACG	2510
178	TCTAC	6594
179	AATCA	9185
181	ACCAC	8269
182	GAAAT	34374
183	AACCG	2799
187	CGCAC	3104
192	TGCCC	13646
193	GCCCA	13286
194	GAAGA	33560
195	TATGC	15252
204	ACCAT	12539
208	TGCAG	18694
210	TTCCT	16897
211	AAAAC	26909
212	AAACT	19253
216	CTACC	7032
217	TATCC	5744
219	TACTA	4467
220	GCCTA	10646
224	ACCCA	12815
225	ACCCC	9907
229	CATCA	15516
230	ATCAC	6843
232	TCATT	19021
233	TAAAA	39469
234	TTCTA	9432
237	ACCTG	18976
240	CTGCG	7430
241	TGCGC	4851
246	ACTCA	6482
247	CTCAT	11974
248	ACCTA	10639
254	CCTTT	13947
255	CTTTC	14217
256	TTTCA	9832
259	CAAAA	19711
268	CTAGC	4212
269	TAGCC	3907
271	AGCCC	20364
276	AAGCT	21651
277	GCTAA	10688
284	ACACT	10091
286	TAATA	23296
287	TAGGA	6593
288	CTCAA	17185
291	GTGGA	26927
294	ACAAC	11427
296	TTTGC	14617
306	ACACA	12607
311	CACAA	11930
332	CGCCC	4720
339	AACAG	15744
341	CCTAA	10742
349	TCGCC	5779
351	TTAAC	5892
353	ATTCA	13975
354	TTTAG	10905
359	ATTTG	22977
363	GAGAA	16168
364	CTTAA	13096
366	GTCCA	10719
373	TCAAT	11155
374	TAACA	8401
378	TAGTT	9131
379	CAATG	11262
381	AATGG	16319
382	ATTTA	18531
383	CAGCC	14261
387	AAACC	8374
388	CTTCG	5549
389	TTCGA	4671
390	CCATG	27908
392	CCGCC	12225
393	GAGGC	10558
395	GAGCT	17144
400	TTTGA	26909
402	CCGGC	7977
406	AACTG	14750
407	AGCCA	23918
408	CTGCT	23431
409	TGCTT	18071
412	TTCTT	15684
413	CCACT	11309
415	CTCAG	14346
416	CTAAG	8289
417	GCGGG	7140
428	CGGGA	4939
429	GGGAG	17357
432	AGAAG	38215
433	GAAGC	16652
434	AAGCC	10496
436	TTTAC	9464
441	TGGCT	12407
442	GGCTT	11432
446	GCTTC	7846
458	TCAGC	18017
459	TCACC	14338
460	TTTAA	27031
468	CCCCG	4377
470	GGGAA	17578
471	TCCAA	14985
477	AGCTA	10558
478	TACAG	9793
479	GATTT	13665
480	TCTGC	16629
481	CTGCA	19960
482	ATATG	14636
484	CTTCT	13275
486	TCTCC	10136
491	CAGCT	20331
519	CCCAC	11229
522	TGTCT	15856
523	GACTT	8358
524	TGGTA	10040
525	TTCTC	12845
527	GGAAA	21580
528	ATTTT	29949
529	AACCC	8954
531	AGTCC	9167
532	CTGGC	14622
533	CGCCG	6088
534	ATTAA	18006
542	TGAAC	14442
544	CTAGA	6376
547	CCACA	13010
551	AATGC	15784
552	GTCTT	9793
556	CCATT	15707
561	AGCAC	14219
563	TAAGC	5301
565	CTAAT	6072
567	GAAAA	32036
579	GGAGA	17428
580	TTACC	7335
581	TACCC	5440
583	GCCTC	10877
584	ACAGA	13557
587	ACTCC	9258
588	CTATC	4770
589	TATCA	6744
593	CAATA	16116
606	AAACA	16813
611	AATTA	11058
615	TTAAG	12255
628	AGACA	21393
632	CAGTC	10426
641	TAATC	8634
643	ATCAA	15482
644	TCAAC	10571
646	CAACT	10488
653	CATTT	15875
655	TTTTA	27315
659	TACCT	8247
665	AAGCA	17168
669	TATGA	16164
673	TGCAA	13991
679	GTTTG	16496
688	CTTAC	5614
689	TTACT	10839
691	TTACA	12118
692	ACAGT	12308
694	GGTTT	7673
703	TGGGA	19956
712	CCCTG	17952
717	CGGCA	4203
724	CCCTT	10734
726	CCTGT	19682
728	CGTTG	2430
729	CGAAT	2315
741	CAATC	6384
750	TCGAA	2631
762	AGCTG	31015
765	TCACT	12701
769	GCAAT	8703
773	TTCAC	6212
776	GTTTC	11102
777	CTGGT	16241
780	ACTTA	9132
791	CCGGG	7006
798	AACAC	9033
823	AACGC	3154
827	TAACC	4178
830	CTGTC	12487
849	AATAT	10994
858	AAAGG	17245
859	AATTT	18072
861	GGGAC	8129
862	GTTAA	16615
864	CCCGG	7801
867	TGACT	13413
869	CTACA	12833
870	CGGAG	6261
876	GCTGT	24009
878	ACTTT	13689
879	CTTTA	13892
881	GAATT	18860
895	ATGGG	9503
897	ACTCT	6727
902	GCTTA	6959
932	TTGAA	19065
935	AGGCG	5369
937	GTAAA	15054
958	GTCCT	10966
959	TCTCT	10197
967	CTCAC	6524
974	AGTCT	9317
976	GTCTA	6410
985	AAAAG	20561
986	AAAGA	33634
987	CTGAT	15338
988	TGATT	12195
992	GTTTA	13048
994	CGCTA	2090
996	CATCG	4301
999	GGCGT	2798
1002	GCGAA	3816
1004	ATAGT	8296
1007	TAGTG	6726
1008	AGCAG	20619
1009	ATAAA	34452
1015	ACACG	4282
1018	TTTTC	23055
1020	GGCAT	13151
1022	CGGAA	4954
1023	ATATT	17667
1026	AGCAA	19949
1029	TCAGG	11224
1030	ATGCC	16015
1032	ACATC	13615
1034	TACAA	12435
1035	ATAAT	15163
1043	TTGGA	18249
1044	TGGAA	25665
1046	TTTGT	31043
1059	GACCG	3357
1060	ACCGT	3254
1061	CCGTA	2457
1062	CGTAA	1609
1063	CATTC	10293
1065	AGGTA	6964
1069	GCAAA	19033
1070	GTAGC	6915
1079	TAACT	8269
1091	TCATC	18561
1097	TTTCT	15392
1101	TCGGA	4090
1104	AACCT	12136
1107	CTATT	9686
1109	TATTC	5392
1111	ATTCT	14304
1112	GGAAC	12310
1114	ACTGG	13494
1116	CAGGC	14097
1124	TGCAT	10801
1128	CTCTC	13050
1129	AATAC	8005
1131	TCTTA	8552
1134	ACACC	7712
1135	CGGCG	6629
1137	CACTA	4504
1140	ACGTT	1947
1143	TCCCA	13669
1145	GAACT	9150
1146	AACGA	4362
1147	TCCCC	8554
1149	ATTTC	14351
1150	GCTGG	24357
1153	ACTAC	5456
1155	ACTAA	7534
1156	GACCC	8737
1158	CCCAT	10917
1161	ACCTT	11489
1162	CCTTC	11172
1163	TAACG	1387
1164	GGTGC	13197
1166	ATCTT	13755
1175	CGCTG	7759
1178	CCTTA	7056
1179	GGGCC	8061
1180	GGCCA	15331
1182	GCCAG	13569
1184	TCGGT	3323
1185	TCTAA	11810
1189	CTTGG	13488
1192	TACAC	9200
1199	TATCT	8846
1210	CATTG	10680
1229	TTCGT	4372
1232	CCCAG	15728
1245	AGTTC	9652
1246	AGCTT	14920
1257	GACAC	6758
1258	TTTCG	1994
1260	CTAAC	3579
1262	TATAC	5413
1263	CTCTA	7258
1264	GCCGG	6654
1267	CGTTT	3163
1272	CTATA	6725
1276	TCTAT	11086
1277	GAGCC	10166
1285	GTGGC	16495
1289	TCAAG	18292
1298	AGGTT	13267
1301	GTTGA	14031
1305	TATAT	7716
1319	CTGAC	11579
1323	GCTCT	9934
1325	CGGTG	5253
1329	CAAAC	11651
1336	GGAGT	8181
1339	AGTGG	10867
1344	GGAGG	16386
1346	GGATT	12049
1348	TACGC	1133
1350	ACGCC	3538
1351	CGCCA	7305
1352	GCCAA	20402
1353	CCAAA	26785
1358	CCTAC	6976
1362	ATCAT	14373
1363	CTAGT	7196
1368	AGCCT	22658
1377	CTGTA	13192
1380	GCAGT	15120
1381	CAGTA	9710
1387	CCAGG	14386
1388	GGCAA	15469
1389	GCTAT	8107
1392	AATGA	21537
1393	ATACA	10812
1394	TACAT	8163
1397	ACGAC	3524
1399	CGACC	3159
1400	GACCA	12333
1409	AATCG	1678
1412	TCCTG	19044
1413	GAACA	13612
1414	CAGGT	9493
1417	GGTTG	7312
1421	GCTAC	6181
1434	GAACC	8224
1441	CTCCA	15511
1447	GACAT	9685
1448	GGCAC	10368
1449	GCACA	9752
1453	ATTAG	7379
1454	TTAGC	5595
1456	TAGCA	6215
1460	TCCAT	14032
1464	AAGTC	8887
1466	CGAAG	4364
1467	GTATA	9305
1471	ACTAT	7037
1476	CATGG	15678
1480	AGCTC	15166
1484	TCTAG	7763
1485	CTAGG	3410
1489	CTATG	9667
1490	GTATT	11399
1496	AAATC	13129
1502	TTGGC	11028
1503	CAATT	13356
1514	GGACT	9354
1515	TGGAT	15721
1517	CATGA	10677
1519	GTAAT	9721
1521	GGCGC	4494
1526	GAGGA	13067
1527	GAGAC	5959
1530	GATCC	7624
1537	CACGA	2637
1541	CACGT	6767
1545	GACGT	3569
1548	AATAG	5315
1551	CTGGA	28646
1554	CGTTA	1683
1555	AAGTT	19709
1560	GTGTG	16062
1562	GACTA	4263
1564	GCAAC	9561
1565	CAACC	10140
1575	CACAG	14737
1592	ACTTC	10287
1596	CACAT	8353
1598	TTCAT	17010
1603	GACAA	14849
1627	TGGAG	26074
1636	TCAAA	17127
1639	GCCCT	12060
1643	AGGAG	27054
1644	TCACA	11724
1659	CTCCG	4872
1664	TCCGT	4197
1679	TTCGC	3220
1681	TATTA	7104
1687	TTTGG	23960
1689	TAGAC	3672
1691	ATCTC	11454
1699	ATACT	8691
1701	TCCGG	4808
1703	GAATG	14425
1707	TCCCT	15937
1711	CCATA	6988
1712	CATAA	6152
1720	TGATC	9422
1736	GCTTG	10794
1761	ATGGA	19393
1767	CAGCA	23123
1770	AATCC	6807
1777	AGAAC	19463
1807	GTAGA	6864
1809	TATAA	8830
1837	GTATG	9247
1847	CAACA	17203
1848	CCACC	18337
1873	TAGAA	9001
1874	ACATT	18844
1880	GACTC	5506
1889	GCCGC	11480
1892	CAGGA	15882
1895	AGGAA	30798
1906	ACAGG	10812
1909	CTTTT	20163
1918	ATGGC	14636
1923	TCGCT	6572
1925	GGAAG	15947
1942	ATTCG	3146
1956	CGTAC	1498
1957	TTGTA	13362
1969	ATCGT	3554
1976	GGAGC	15446
1981	AGTAT	8912
1984	TATTT	17314
1988	TTGCC	12079
2008	GGGTT	10400
2016	GTACT	7087
2023	TAGTA	6403
2024	AGGCT	16040
2044	TTCTG	20547
2054	AGTTT	14095
2085	TGTAG	7385
2092	GTAAC	5130
2096	ATACC	5636
2103	TTTTT	32548
2105	ATTGT	18640
2112	TTCGG	3632
2119	TGATA	8992
2124	CCGGA	5879
2127	CAAGC	9609
2137	TTGAG	11068
2165	ATATC	8936
2176	GTCTG	15839
2177	TCTGA	20922
2179	GATAT	5699
2190	CTACG	3356
2199	AACTT	13329
2207	GATGC	23158
2216	TATGT	24763
2227	AAGAT	20746
2237	GTCAA	11854
2242	CACCG	3518
2244	CGGAC	3303
2250	ACGTA	1347
2253	ATCCC	6656
2254	TCCCG	4181
2290	ATCGC	3574
2294	GGCTC	13420
2295	TCCAC	9249
2309	TTCCC	11256
2328	ACCGG	3019
2330	CCCAA	14681
2349	GAATA	17967
2351	ATAGA	6088
2364	AAATG	24925
2378	TAGCT	9173
2384	GCTGA	22035
2398	ACTCG	1890
2399	CTCGC	5956
2414	GCCAC	10982
2419	GCCTG	17812
2426	CACCA	12758
2459	CGCTT	3546
2467	GTGAC	10736
2469	CCAAC	11754
2503	TCTGT	24859
2545	ATCGA	3873
2571	GAATC	14533
2576	AAAGT	20852
2613	TCGTA	1712
2625	CCCGA	5454
2629	ATCTG	15914
2651	GTTAC	5213
2656	CTCGG	5156
2663	CGAAC	2520
2702	CTTCC	16855
2714	CGTAT	1855
2719	TCTCG	2510
2746	CCGAT	2358
2806	GTAGG	4402
2811	GCTCA	10492
2866	GAGTG	10657
2916	TCGGC	4544
2917	CGGCC	5984
2932	ATCCG	3577
2973	CCGAC	4165
2976	CGACG	2780
3010	GCATA	7039
3139	TATGG	7184
3222	TGGCC	11522
3238	AGTAA	7294
3257	TGGTT	16983
3268	CAAAG	15762
3270	AAAGC	10520
3486	TAGGT	3665
3487	TAGTC	4524
3490	TAGAG	5380
3496	CGCAA	3527
3498	GCAAG	17613
3509	CGTCC	4134
3513	CAAGA	28239
3514	GACGC	5893
3517	ACGAA	3480
3545	AGACG	6046
3546	GACGA	6158
3548	ACGAG	4098
3549	CGAGG	5965
3556	CTTTG	23445
3567	GGGGT	4232
3568	GGGTA	4810
3569	GGTAT	4482
3574	TAGGG	4418
3577	ACGGC	4319
3583	CATTA	7629
3588	ATTCC	10177
3597	ATGGT	14646
3608	ACCAG	12725
3623	ACCGA	3283
3626	CGACT	4064
3632	TGTGG	17194
3643	TTAGG	4180
3654	ACTGC	10033
3667	TTATC	7397
3678	TGCGA	2544
3680	ATGAG	13961
3689	AGAAA	40104
3690	GAAAC	14978
3691	AGATG	25350
3693	CTAAA	12881
3697	TCGTC	3654
3706	TACTG	10944
3707	TGTCC	13550
3718	CCTCA	13020
3722	CGTCT	4624
3723	CTGCC	19837
3725	GGTAC	3719
3740	TGAGC	10540
3772	CCCGC	8189
3779	ACTGA	16579
3817	CCTTG	14925
3845	GGACG	4876
3847	ACGTC	2837
3871	TTATG	13602
3882	CAGTT	12127
3907	ATAAC	7039
3972	CACTT	11107
3973	AGGGG	7296
3977	GTTTT	19301
3982	GCCCG	5784
3985	TCTTT	10989
4016	CGATC	1951
4028	CAGAT	15310
4032	CAAAT	22942
4044	ATTAC	7044
4062	AGGGC	16156
4141	GATAG	4561
4168	GGCCG	8465
4206	CAAGG	14629
4207	AAGGC	11796
4249	GTTAT	10167
4252	ATGAC	11646
4280	GCTTT	10792
4295	ACAAG	20339
4319	TAAGA	14297
4339	ATTGC	13752
4342	ATGAT	17943
4346	CGCAG	5683
4365	CGACA	3700
4374	ATTGA	19008
4382	GCCGT	6753
4401	ATGCA	12541
4434	TCCTC	13279
4435	CCTCG	5726
4478	CGAAA	3027
4516	GAGCG	8082
4559	GTAAG	7025
4564	TTGAT	18876
4572	TCTCA	11521
4601	CCAAG	26023
4662	CTGTT	15926
4664	ATTAT	13885
4674	CGCCT	5367
4675	TACGT	2427
4682	TCATG	21113
4699	CTGAG	16680
4700	TGAGA	15720
4712	ATCAG	12731
4728	TGCCT	14633
4768	AGATT	19376
4781	ACCAA	17936
4784	GAAAG	16783
4796	CCTGG	26859
4814	TTATT	17952
4820	CATGC	13226
4821	GTCGC	3816
4930	CATCC	11514
4932	GATTA	7588
4996	AGTAC	6318
5020	GAAGT	14588
5100	GTATC	6593
5222	AGTGA	11462
5246	AATTG	11327
5247	ATTGG	12856
5253	AGCGC	5574
5257	GAACG	3883
5282	AGTTA	6333
5347	AGGCA	10184
5384	TGTCG	2631
5422	GTTCA	11096
5459	GATCA	11287
5687	GCACG	4249
5695	CAGTG	19626
5720	CGCTC	5022
5747	GTGAT	11437
5871	AAGCG	6148
5973	GCGCC	8158
6062	TGCAC	11085
6120	TAAGG	6236
6121	AAGGG	6961
6124	CCTGA	18722
6145	GTACG	2423
6227	GCCTT	14515
6317	GGGCG	4765
6319	GCGCA	5141
6874	CACTG	16977
6880	GCGCG	4296
6889	CGATG	5007
6894	GATGT	29756
6896	CCAGA	21742
6913	GGCCC	14746
6948	CGCGA	1399
6971	TTCCA	20886
6992	CGCAT	3394
6996	ATGTG	16850
6997	TGTGA	15236
7007	GGGGC	11835
7010	TAATG	9991
7014	TCGCA	2615
7045	CATGT	22911
7052	TCGAG	4202
7055	CCAGC	24349
7075	CAGGG	8692
7077	GCTCC	12293
7082	TCAGA	11319
7093	TGGGT	10881
7124	GATGG	22549
7149	GAGTA	6705
7170	AAGTA	14350
7195	AACGT	3884
7199	GTGGT	20063
7249	GCGAG	6062
7251	CGAGT	3643
7253	CGGCT	3417
7258	AAGGA	13848
7274	CGGGG	4563
7279	CTGGG	17382
7290	TGAAG	25684
7300	AGAGG	21272
7301	GACGG	5002
7302	ACGGA	3897
7306	TGGGG	12973
7347	GGCGG	5971
7353	CGGGC	5722
7360	GCGGC	10293
7372	CACGG	4420
7382	TGAGG	13799
7384	GAGGG	5760
7390	TGTTC	13739
7391	GTTCT	11899
7393	GTTGT	14917
7403	GGGGA	11401
7410	TGGTG	28554
7413	TTGGG	11937
7419	TTGTT	17817
7420	TGTTT	22379
7455	GTACA	10490
7459	CTTGT	19987
7460	TGCCG	5004
7475	GTGTC	11904
7483	GCAGA	11073
7484	AGATC	16270
7501	CCGTG	8925
7503	ACGGT	2336
7507	CAGAA	23205
7508	ATCGG	2686
7514	TGGGC	12800
7516	CGGTC	2335
7521	TGGAC	15624
7539	CAAGT	12219
7545	GACCT	10345
7548	GGCTG	20534
7564	AGCAT	14468
7566	CCGAG	7859
7567	CGAGC	3758
7608	GCAGC	24834
7616	GGTGG	16534
7624	AGGAC	14062
7635	GAGCA	13277
7641	TGGCG	6966
7656	GGGCT	7908
7662	GGTGT	12019
7663	ATGTC	11081
7673	TGACG	3609
7678	TGACC	11028
7693	CAGAG	15259
7695	TAAAG	21454
7711	TCTGG	20617
7738	TGTAA	14296
7788	GCGGA	6082
7820	TCCAG	15415
7821	AGGTG	17485
7944	CGTGG	7554
7976	CGTGT	3589
7977	GTGTT	14605
8000	GTCCC	7138
8014	ATGCG	2607
8031	TGAAT	15297
8066	TCCGA	5677
8084	GTGAA	16799
8091	CAACG	4897
8117	TGCTG	38009
8219	TGTTG	15384
8245	GGGCA	8892
8259	CACGC	2333
8270	AGGGT	8730
8291	GGACC	9922
8320	TGCGG	5778
8357	GGACA	11239
8440	GCGTC	4174
8447	GCGGT	4026
8600	GAAGG	17850
8610	GGTCC	6016
8627	AAGTG	17933
8653	TACGG	1849
8680	AGCGG	3714
8686	GGGGG	6424
8721	GTCGG	3387
8901	GCGAC	3492
8920	GGGTG	12557
9003	TGTCA	14843
9010	GCGTG	6881
9108	GTGCA	15156
9111	AGCGT	3395
9310	GGATC	7313
9395	GTCAG	12172
9607	GACAG	14643
9658	GCGCT	6285
9809	AGGAT	14661
10187	GTGAG	8757
10339	CGTCA	4496
10344	CGCGC	3142
10353	GTGCT	18752
10358	AGGGA	12714
10359	GGGAT	8489
10361	GCTCG	3845
10371	GAGAG	8763
10409	GGGTC	7803
10470	CTGTG	23529
10479	ATGTT	18726
10480	TGTTA	10232
10518	GGATG	16618
10526	GTGGG	15201
10678	AGGTC	9002
10681	ACTGT	13377
10702	GCCGA	6560
10710	CGAGA	5472
10748	AACTC	9050
10764	TTGAC	11395
10776	AGTGT	8456
10787	GATGA	38756
11007	AGTCG	3487
11039	AGAGA	16549
11050	CGTGA	4563
11057	TGACA	13954
11074	GATAA	8399
11106	TGTGC	12530
11161	GGTCA	7146
11174	CCGCG	5970
11175	GATTG	7605
11182	CGTGC	4934
11237	CGCGG	2952
11247	GAGTT	12615
11249	GTTCG	3282
11250	TCGCG	1728
11263	ACGTG	6895
11302	CAGCG	7113
11312	ACGGG	3451
11353	GGCTA	9017
11390	ACTTG	13250
11394	TTGGT	13487
11398	GTGCC	17354
11428	ACGCG	1603
11501	GTGTA	9310
11502	TGTAC	11364
11504	AGTCA	9067
11505	GTCAC	5978
11531	CTCGT	4987
11576	TTCAG	17107
11580	GTCTC	9561
11595	TCAGT	15017
11603	GCACT	8070
11868	AGTGC	9179
11981	TCGGG	4342
11987	CGGAT	2815
12020	AGTAG	5543
12074	GTTAG	4802
12122	GTACC	5451
12123	GTAGT	8018
12167	GAGTC	7138
12214	AGCCG	9794
12218	CCGGT	3445
12374	TCTTG	13906
12376	TTGTC	11133
12400	ACGCT	4291
12403	TGAGT	9132
12418	GTTCC	8193
12443	TTGCG	2541
12449	TGTGT	15788
12459	GGTTA	4602
12466	GTTGC	12756
12467	TTGCT	16407
12650	CTTGA	13129
12686	TGGTC	13845
12687	GGTCG	2422
12753	GCGAT	1899
12892	CGATT	2201
12893	GATTC	9524
13037	TGTAT	13696
13053	GTGCG	4617
13091	CTTGC	10149
13168	CCACG	7151
13192	CCGTT	2398
13195	CGTTC	1667
13366	CGGGT	3157
13751	GGCGA	3348
14136	CGCGT	1522
14246	TACCG	2140
14272	GTCCG	4334
14509	GGTAG	2960
14813	TTAGA	10042
14828	TCGTT	2167
14901	AATGT	43519
14905	AGAGT	11878
14914	CGGTA	1167
14944	CGTAG	1442
14990	TATTG	8652
14999	GACTG	12087
15079	GTCGT	3423
15119	TGATG	17565
15122	ATGTA	13259
15133	GGTCT	6450
15196	ACGAT	3398
15213	TCGAC	2908
15422	GGTTC	5787
15458	TCACG	4194
15522	TAAGT	7731
15770	AAGGT	9461
15878	TTACG	2404
16016	TGCGT	2790
16035	GATCT	8768
16089	GTCAT	12209
16156	GAGAT	9380
16167	GTTGG	13327
16625	GCATG	11712
16659	ATAAG	11520
16715	AGAAT	25498
16793	CCGAA	4377
17075	CTCTT	14743
17077	AAGAC	12568
17106	TTAGT	7211
17465	AAATT	40998
17830	CTTAG	6148
17929	AGACT	15004
18136	TTGTG	19447
18329	AGATA	11506
19615	TAGAT	5065
20318	TCGTG	6778
21255	AGCGA	3750
25327	GATAC	4174
25379	GGATA	6623
25494	TAGCG	920
26077	CTCGA	3204
26329	GGTAA	4393
27050	GTCGA	1869
27104	GATCG	2847
30829	CGGTT	2729
52310	AACGG	3052
52438	GCGTA	1104
53127	CGTCG	1808
56253	AGTTG	9530
59804	CGATA	1228
146348	ATACG	1798
149848	TATAG	3873
173249	TCGAT	3392
175264	GCGTT	2872
