## Supplementary material for "Nm-Nano: A Machine Learning Framework for Transcriptome-Wide Single Molecule Mapping of 2´-O-Methylation (Nm) Sites in Nanopore Direct RNA Sequencing Datasets": 4_Nm_unique_reference_kmer_freq_hek.csv

	reference_kmer	reference_kmer_freq
0	TTTGC	1885
2	CTTGG	2033
3	TTAAG	1172
7	AGGAG	3954
8	GAGCA	2583
10	TCGCT	997
11	GTCTC	1547
12	CTCAG	1954
13	CAACA	2142
14	AACAT	1961
15	AATAC	1015
16	AAACA	2034
17	AACAC	802
18	ACAAT	1242
20	ATCTT	1693
21	TCTGA	4268
24	GACCT	1554
25	CTCCT	1991
26	TCCTA	959
27	TATGT	1351
28	GCATT	1409
29	CATTC	1128
32	ATTCC	1172
33	TTCCC	1943
36	ATCCA	1673
39	TCCAA	2232
41	CCAAA	2603
44	CCTAT	908
45	CCCAT	1405
48	ATCGA	805
50	CCCTT	1742
51	CCTTC	2141
54	AATAA	2600
55	ATAAA	4076
56	CTCAC	1677
57	GCACT	1195
58	GAACA	2268
59	TCATA	869
60	GATAT	446
61	GTCCG	800
62	TCCGA	543
63	GAACT	1271
65	TCAGG	1420
66	CAGGC	2548
67	CGAAT	353
68	CATTA	771
69	ATTAT	1323
70	TCACC	3164
71	CTACT	1386
72	TTCTT	1685
73	TTATG	1726
74	ATGAA	2424
75	TGAAT	1738
76	GAATT	3371
77	ATTCG	594
78	TTCGA	916
79	TCGAA	517
82	CGAAC	470
84	AACAG	2772
86	ACAGC	2957
87	CAGCA	3084
88	AGCAT	1795
89	GCATA	511
90	CATAC	479
93	ATATG	1048
94	CCCCC	2937
96	GCCGC	3179
97	GCAGG	1975
98	CTTCG	1450
99	TTCGC	385
100	TCGCC	1444
108	CCCTA	854
112	AACTT	1170
116	TACAA	1875
118	CCTCA	2266
119	CTCAA	2575
122	TCAAA	1785
123	CAAAC	1374
124	TTCAA	1600
125	ATACA	748
126	ACAAA	1472
127	CCGAT	462
130	GACCA	2205
131	TACGC	150
132	ACGCC	781
134	CCGCA	2332
136	TAAAC	1606
139	CACCA	2114
140	GGAAC	2059
143	GATTC	1350
145	CGCTA	874
146	TGAAA	2541
147	TACTT	1293
148	ATGAT	1986
152	ACCCA	1777
156	CCATT	2136
157	TCTCC	1418
158	ACAAC	1370
160	CCTGT	2512
162	TACCA	1382
163	ACCAC	1622
164	CCACT	2656
165	CACTC	1790
166	ACTCA	972
170	CACCC	2140
171	ACCCT	1512
172	CCTAG	541
173	CTAGC	603
175	TAGCA	858
180	TTACT	1125
183	CTTAT	851
185	TATGA	1760
190	CTCCA	2649
193	TCTAC	1005
194	CTAAG	1226
195	GCTCG	596
196	CTGAG	2954
197	TTCCA	2006
201	AAAAA	5590
202	AAAAT	6321
203	CAACC	1340
204	ATAAC	697
205	ATAGC	1037
206	AGCCC	2887
207	CACTT	1844
209	CCTGC	4855
212	TAGCC	866
213	ATCTC	1162
214	TCAAT	1177
215	TTCTC	1734
216	TCCCT	3195
217	GTGGA	3216
218	ACTCC	1475
219	TAGGA	750
220	AGGAT	1981
221	GGATG	2390
223	GATGA	3606
225	GTACA	1709
227	CACAA	1335
228	TATCT	1167
230	TCGCA	250
231	CTGAA	3342
234	CAATA	2205
235	GCCTC	2171
237	ACTTC	1514
238	CTACC	1280
239	CAACG	1053
240	CACAC	1415
241	CCGTC	1258
242	CGTCA	962
245	GTCAT	1639
246	CTCAT	1787
248	AAATA	3492
249	ATTTC	2268
250	ACTCT	1095
251	CAATC	638
252	AAACT	1798
253	AACTA	1084
258	AGGTT	1974
260	GGTTA	353
262	CTGAC	2527
263	TGACA	2324
267	TCACA	1573
276	AATCA	866
277	ATCAT	1270
279	CATAT	550
280	GATTA	816
282	TACCC	623
285	TAACA	1123
286	GCAGT	2276
290	CCCTC	2833
292	TGGGC	2620
294	TTATC	923
297	TCCTT	1501
300	CCCAC	2671
301	CCACC	2858
305	ACCAT	1933
306	CCATC	2816
307	CATCT	2289
309	AGAAA	5618
311	AAGGC	1893
314	ATCAC	1229
323	TAAGC	677
324	ACTGA	2322
326	TGATT	1325
339	TCGTT	409
340	ATCAA	1668
341	TCACG	820
342	TAATA	2692
344	GGAAT	1952
346	GAATA	1205
347	AATAG	704
352	CATCC	2870
353	ATCCG	676
354	TCCGG	2368
355	CCGGC	2751
357	CGGCC	1515
358	GGCCT	2392
363	ACATG	1806
366	TTTCT	2093
367	AACGT	1489
368	ACGTA	282
372	CTCTT	2471
373	CTTAG	749
375	GTTCT	1547
376	CGTAC	753
385	TCTCG	409
386	AAGCT	2514
388	AGCTA	1146
392	CTAAC	510
393	TGCCC	3124
395	TTCAC	885
396	CCCCA	2859
400	AATCT	775
401	TCCCC	2228
410	TTATA	885
414	GCGCT	1818
415	ATTTT	2774
416	TATTC	462
420	ATTAA	1619
421	TTAAT	2650
422	CCCCT	2273
423	TCACT	2323
425	TAGAA	1083
433	TAACC	562
434	TCATT	2001
436	ATGGC	1940
439	GCCCC	3130
442	AGCCT	3022
450	ACTTA	681
452	TACTA	614
454	GAGGC	2013
459	TTGCA	1625
463	GAAAT	3110
465	CAAGT	2270
468	ATCCT	1471
469	TCCTC	1826
470	CAATG	1756
472	AATGA	1882
474	TAATG	811
478	CCTCT	2529
481	ACTAG	457
483	CTTTC	1937
485	TGAGT	929
488	AGCAA	2130
489	CTTCA	2753
491	ACCAA	2689
494	TAATC	798
495	AATGG	2085
497	TATAG	362
511	TGAGG	2588
514	TTTAA	2007
515	GCACC	1709
518	AGTTC	1640
529	TCCCA	2192
530	CCAAG	5419
531	AGGCA	1401
539	ATACC	682
542	GAGGT	1152
543	AAACC	1256
550	TAAAA	2031
552	AAATG	2292
559	ATGAC	1318
560	TACTC	1045
562	CTAGG	532
581	TCTTT	1635
593	CATCA	2468
600	CCGTA	564
609	CCTTA	758
612	CTTAA	1264
617	CTCCC	2032
622	ATGGG	1901
629	ACCCC	1523
637	ACCGT	1311
638	AACCC	1264
640	CCAGC	3847
657	CGAAG	590
669	TTAAC	758
676	CGTAA	234
677	GTAAA	2432
681	CTTCT	2017
682	GGCAG	2358
687	AACCA	1687
689	CCAAC	1458
690	CAACT	1567
693	ATACT	843
695	ATTCT	1458
696	ACCGC	1287
697	AGCAC	2102
698	TCCAC	1597
699	ATTCA	1097
704	ACCTG	2835
705	GCGCC	2681
706	CTAAT	761
707	ATCTA	906
710	CCACA	2332
712	AAACG	586
726	CTTAC	424
728	GGACT	1597
729	GACTT	1144
731	AATTT	1537
734	TCAGA	1521
741	TTTTA	2150
743	TTTAC	702
749	TATTA	637
750	CTGGA	4196
752	GCACA	1505
757	GCCAG	2225
758	TCGTC	1160
759	CGGAG	2110
760	GGAGG	3204
762	AGGCT	2844
765	TCTCT	966
766	ACTAC	1011
771	CCAAT	1631
772	GCTGG	4565
774	AGACC	2408
776	GGTCA	1553
778	ACATA	827
779	CATAG	488
782	GTAGA	1212
783	ACACG	532
784	CTCCG	1637
785	CATAA	676
786	GCTGC	5138
788	TCCAT	2231
789	ACACT	1201
790	TGACT	1488
793	GCGGG	2702
797	CGGGA	1698
798	GGGAA	2971
800	GGAAA	3102
801	GAAAA	2903
804	AGGCG	1471
805	GGCGG	2570
808	GGGAG	3188
810	GAGAA	2240
815	AGAAG	5708
817	AAGCC	1372
821	CCCCG	2202
822	CCCGG	2384
824	CGGCA	1128
829	CAGGT	1718
832	GGTTT	1385
833	TTTAG	1382
834	AGCCA	3765
836	CCGCC	3934
837	TACCT	876
856	TAGTT	921
858	GCCAC	1998
864	GCTTA	689
896	TCAGC	2689
907	TCTTC	1431
909	AGCTG	4822
910	CAGCC	2911
911	TCAAC	1785
918	AACTG	1850
927	TGAAC	2065
933	GTCCA	1951
937	AGCCG	2724
939	CGCCG	2111
940	GCCGG	2764
956	TGCTT	2157
960	AAATC	2398
984	CTGCT	3571
986	TACAG	1093
989	TTAGA	1214
998	GAACG	1129
999	ACGCA	615
1000	CGCAA	927
1001	GCAAA	1668
1002	CAAAT	2583
1006	GGGAC	2025
1010	CTGTC	2368
1014	GCTAA	1112
1027	CAGCT	4071
1036	ACAGT	2006
1037	TGCAA	1558
1039	AAGCA	1536
1044	ACCTC	1727
1045	GCTTC	1104
1046	GTTTG	2308
1082	TTAGT	915
1090	GAGCT	1914
1091	ATCAG	1555
1096	GCATC	2155
1113	GCAAT	1514
1118	ACTGG	2305
1119	CTGGC	3320
1120	TGGCT	2731
1121	GGCTT	2287
1124	ATGCT	2188
1129	TCCCG	968
1130	TGCAT	1564
1136	CCCTG	3726
1152	GCCCT	3178
1160	TGTCT	2271
1168	AGAGC	2347
1172	AATGC	1769
1184	TGAGC	2110
1191	CATTT	2163
1210	CCTAA	1336
1216	TTAAA	2059
1252	CTATT	1184
1269	TTGGA	2189
1273	TGGAA	2955
1282	CACTA	745
1283	ACTAT	937
1284	CTATA	783
1296	TAGTA	911
1298	CCTAC	1470
1300	TGATC	1014
1301	AGCAG	4227
1310	TCGAC	750
1314	TCATC	2772
1317	GGTCT	1333
1318	GTCTG	2274
1322	ATTGG	1373
1323	TTGGC	2038
1325	TGCTC	2407
1335	CTAGA	1102
1339	CTATC	682
1348	TATTT	2059
1351	GCCAT	2430
1358	GCCTA	1088
1361	TACAC	1291
1363	ACACC	1446
1367	AATAT	1006
1369	ATATT	1406
1370	CCATA	738
1371	AAAAG	1573
1375	TTATT	1683
1376	ATAAT	1054
1379	AACAA	2024
1380	AGTGG	1603
1389	ACCTA	787
1404	TTCTA	912
1409	GTTCC	1657
1412	CTCTC	2354
1419	CCTCC	2632
1421	GAGCC	2354
1428	TCCGT	713
1436	GAAGT	1889
1437	AAGTT	2280
1438	TATTG	829
1439	TATCA	991
1444	ATTTA	2031
1446	ACGAC	777
1447	CTACG	758
1450	TTTCC	2277
1460	CGGAA	1544
1461	CGATG	574
1472	TATAC	456
1474	GGAGT	1726
1475	GAGTC	1081
1481	TGGAG	3546
1484	TTGAA	2091
1488	AGGGA	1605
1494	AACGC	554
1495	TTTCG	371
1510	GTTTC	1940
1520	AGTCT	1021
1525	CAAAG	1317
1526	TTTGT	3591
1530	GCTAT	1004
1535	CAGGG	1212
1538	TCTAT	1469
1540	GGAGC	3243
1615	GGCAT	2971
1616	ATTGT	1341
1617	TTGTA	1212
1619	TGTCC	1944
1625	TAACT	1063
1626	TAGGC	358
1631	TTTTC	2050
1634	TTTGA	3160
1635	TGGTT	1922
1639	CGACC	980
1643	CTTTG	3737
1646	GGCAA	2578
1653	CTTGC	1676
1654	AGGAA	3430
1657	ACAGG	1291
1661	CAATT	1128
1663	ATATA	970
1666	AACCT	1578
1679	CGGCG	3381
1680	GGCGT	750
1681	GCGTC	1398
1683	GGATT	1718
1687	GTACT	750
1699	GAATC	1161
1700	AATCG	221
1705	ATAGT	1005
1707	AGTAA	921
1708	GTAAT	1122
1720	GCTTG	1644
1737	ATCGT	763
1740	CACGA	606
1743	TGCTG	4270
1744	GTGCT	2634
1748	ACATC	2444
1750	CATCG	1321
1760	GACTA	777
1764	GCTCA	2358
1765	GAGTG	1969
1767	TATAT	711
1768	TATGG	970
1769	TGGAT	1885
1771	AAAGG	1588
1772	GCCAA	3354
1775	CCGAA	736
1778	CGTTA	134
1780	GCAAC	713
1786	ATAAG	822
1787	GTCTA	703
1793	CACAG	2665
1797	TCGTG	1963
1798	GTGTG	2086
1801	ACTCG	226
1802	CTCGC	1248
1804	CGTAG	314
1805	GTAGG	571
1810	CACGT	595
1814	ATAGG	402
1823	ATCGG	1172
1824	TCGGC	1285
1830	ATGGA	2282
1831	CATGG	2556
1833	TCTAG	1114
1836	TCGGA	906
1841	GTGCC	3017
1845	TTCTG	3181
1847	TCTGC	2501
1848	CGCAG	963
1857	TTCGG	859
1860	TGGTC	2590
1864	CCGCT	1881
1872	CTGAT	1542
1874	GATTT	1121
1881	CAAAA	1494
1895	CTCTA	929
1903	CTACA	2274
1911	AACGA	833
1916	GTCAC	1257
1928	CCCGC	3318
1964	CCGGA	1944
1969	GTGAG	1256
1972	ATCGC	828
1974	CACCG	1126
1981	ATTTG	1978
2017	CGATA	352
2043	AGGTA	902
2046	CCACG	1694
2050	GACAC	993
2060	CTATG	1194
2071	GCGAA	449
2085	TTCAT	1441
2097	GCGTT	304
2120	CAGGA	1553
2168	GCTGA	3584
2174	ATCTG	1868
2201	CAAGC	1717
2206	GGCCA	2452
2214	GTAAC	884
2215	ACGTT	314
2217	GTTAT	1059
2231	TATAA	974
2237	GTTTA	1043
2239	CGTGT	716
2241	TGTGA	1987
2266	CATGC	1406
2289	AGCTT	1966
2297	TCTTA	882
2301	TTACC	826
2326	CTCTG	4099
2328	CTTTT	1670
2330	TAGGT	333
2339	GCTGT	3348
2357	GAACC	1891
2368	CCATG	3619
2369	CATGA	1648
2371	TAACG	415
2374	TTTGG	2688
2375	CGCAT	1104
2377	AGGCC	2459
2388	CCCAG	2827
2389	CCAGT	2508
2394	ACAGA	1768
2395	CAGAC	1180
2398	CACCT	2266
2403	CCGGG	2637
2421	TATCC	588
2424	TAATT	3485
2425	CGCTT	773
2435	CCCAA	2016
2441	ACTTT	1454
2476	TTTAT	2213
2478	AGACA	3284
2479	TGTAG	828
2503	GCTTT	1293
2509	TGGCA	2064
2541	CCTTG	2121
2580	CCTGA	2487
2584	GGATA	767
2589	TTACA	950
2591	CGAGC	1174
2594	GAAGC	2127
2599	CAGTG	3631
2604	CTCGG	1102
2609	CGGAC	902
2610	CCCGA	1217
2612	CAGTA	1064
2618	AAAGT	2349
2619	AGTCC	1468
2620	GTCCT	1821
2622	GAAGA	4275
2623	AAGAA	4036
2670	CGCCA	1652
2695	TAGTG	588
2696	GTTGA	1738
2708	AATTA	1183
2717	AGTTT	2007
2720	TATCG	277
2725	AGTAT	947
2726	GTTAC	626
2739	AAGGA	1653
2757	GGTGC	1595
2763	GGTTG	1080
2776	GACCG	935
2783	GTATG	1235
2795	AGTGA	1521
2812	ACCTT	1407
2822	GGTAA	720
2850	AATTG	1261
2864	AGCGA	776
2894	TGCTA	1144
2912	ACTAA	733
2930	GACGT	824
2939	TTAGC	644
2940	TAGCT	1203
2958	CTTCC	3268
2967	AAGCG	1933
2970	CGTAT	102
3002	CGGTG	1346
3039	AGGTG	3376
3046	TTGCC	2121
3053	ATGCC	2050
3057	GTGAC	2010
3072	AAAAC	2226
3104	AACTC	1255
3111	AATCC	885
3139	GACCC	1736
3146	AGACG	1317
3153	AGTGC	2321
3155	GTTGT	1625
3159	TGCCA	3012
3194	GTATT	1184
3208	TCTAA	1125
3209	AAGTC	1304
3225	TTTCA	1134
3251	ATCCC	1844
3256	AGAAC	4240
3264	GTCTT	1242
3285	AAGTA	1444
3291	ATGTC	1333
3294	GAATG	1719
3313	TTAGG	456
3315	CCTTT	1596
3317	TTCGT	1282
3329	TTCCT	2390
3333	TAGGG	464
3334	AGGGT	1217
3338	TGCAG	2103
3344	ATATC	837
3353	TCAAG	2914
3376	ATAGA	459
3385	CATTG	1472
3415	ACGAG	1006
3437	CGAAA	563
3511	CGTCT	1323
3519	ACCAG	2318
3546	TGAGA	1805
3580	CGACA	833
3587	GCGTA	101
3592	GGCTC	2441
3638	TCTGT	2987
3639	CTGTA	1452
3646	CTGGT	2463
3658	GGGTT	1777
3671	TCTCA	1174
3754	CCCGT	1252
3772	TAGAC	497
3779	GGAAG	2464
3781	ATTAG	666
3806	CACAT	914
3866	CAGTC	1445
3881	ACCGG	925
3912	ACACA	1105
3965	TGTAT	1547
3971	GGCTA	1231
4084	CACTG	2783
4119	GCTCT	1601
4264	CACGG	869
4290	GATAC	619
4291	TACAT	983
4307	GTGGC	3255
4308	TGGCC	2048
4316	GATGC	1770
4317	AGTAG	660
4319	CGCTG	2004
4324	TCCGC	1534
4325	GCTAC	1255
4380	TGTAA	1450
4418	GAGAC	801
4441	CGGTC	667
4539	GATCT	1095
4542	CTGCA	3400
4656	TAAAT	5737
4670	GACAA	1606
4684	GCCTG	2679
4694	TACGT	355
4785	CCTGG	5123
4795	TCGGT	797
4858	AAAGC	1181
4882	AAAGA	3371
4931	GGTGG	2772
4964	ACATT	1430
5059	GGTAT	581
5153	GTCAA	1589
5191	CCGAC	785
5208	ATGGT	2060
5218	GCCTT	1368
5287	CGTTG	333
5399	ACCCG	822
5434	TTGAG	1133
5511	TCGTA	407
5540	GAAGG	3378
5573	GTATA	892
6087	GACTG	1672
6098	ATGCA	1008
6713	CGACG	477
7281	CTAGT	567
7297	TGACG	735
7299	GTAGT	834
7303	GTCCC	1682
7309	CTAAA	1154
7310	GGGGT	1021
7321	CGCCC	1705
7336	AGTAC	1329
7348	CCGGT	761
7350	CGGTT	562
7358	CAAGA	5296
7359	AAGAC	1990
7362	AATTC	1158
7375	GCGCA	1105
7376	GACGC	1350
7412	ACAAG	3175
7413	TCATG	2451
7419	CGACT	324
7427	AGATG	3587
7460	GGTAC	852
7463	ACGGC	846
7466	GCGGA	1772
7473	TGAAG	3644
7477	ACGTC	658
7499	ACGCT	881
7515	GTTTT	2116
7519	TATGC	1048
7522	GCCCA	1878
7526	GCCCG	1540
7545	TCCTG	2985
7555	ACCGA	513
7558	GAGTA	832
7564	TGTGG	2627
7613	CTGTG	4359
7625	CTGCC	4429
7639	TGGTA	1756
7640	TACGA	432
7650	GGGTA	655
7676	AGGTC	2076
7702	AGGGC	3761
7730	TAGTC	390
7738	TGTAC	1171
7741	GAAAC	2037
7788	AGGGG	1385
7796	GATCA	1439
7840	TTGAC	1424
7933	AACCG	876
7971	CGCTC	1315
7984	GCGAC	965
7986	GACTC	1385
8012	TAGAG	661
8055	GACGA	1477
8162	CTTGA	1968
8200	CAGAT	1567
8225	TCGAG	898
8227	GGACG	1342
8274	CTTTA	1133
8428	CTGCG	1607
8543	ACTGC	1670
8565	CCAGG	3093
8595	CGTCC	1127
8599	ACGAA	336
8672	AGAAT	2199
8709	GGCCC	3526
8764	GGGCC	2224
8823	ATTAC	1025
8831	CTGTT	1989
8832	TGTTC	1536
8839	ATTGC	1505
8852	TGATA	555
8855	ATGAG	1908
8862	CGCCT	1396
8912	CAAGG	2908
8913	GGCAC	2378
8936	GATCC	1708
8994	AGATT	2514
8999	AGCGC	1289
9018	GAGCG	910
9037	TACTG	1746
9044	TTTTT	2858
9067	TGCCT	2432
9082	TTGAT	1631
9138	TGCAC	1463
9168	GTGAT	1238
9205	GGGCG	2015
9206	GGCGC	1951
9230	AGCGG	1061
9246	CGGGC	2076
9319	TAAGG	811
9368	GTATC	748
9409	TAAGA	1036
9528	AGTTA	864
9602	TGTCG	518
9729	ATTGA	2275
9768	GCCGT	1180
9774	GTAAG	624
10035	GTCGC	466
10060	AAGAT	2768
10066	GGCCG	2836
10172	GCACG	1250
10473	GATAG	371
10571	AAGGG	1100
10586	GTTCA	1530
10958	GTACG	712
11487	CCTCG	1771
11639	GATAA	735
11646	AGCTC	2421
11670	TCGAT	471
11677	TCCAG	2422
11757	ATACG	700
11758	TACGG	509
11759	ACGGG	979
11768	GGACA	1584
11820	GGGGG	1398
11821	GGGGA	2325
11851	GAAAG	2156
11873	ATGTG	1737
11879	GCGAT	400
11914	GGGAT	1384
11932	GATGT	2322
11959	CAGAG	1983
11962	GAGGA	2481
11988	AACGG	1028
12007	TCTTG	1452
12014	AGATC	3005
12024	GTCGT	944
12052	CCGCG	1981
12054	GCGCG	2583
12060	TCAGT	2148
12063	GTGCG	1933
12075	GTCAG	1379
12076	GTACC	831
12084	GCGGC	4369
12090	GCATG	2042
12121	CACGC	755
12130	GGTGT	1567
12135	GCAGC	3066
12139	CCGAG	1799
12141	CGAGT	1009
12157	GTGTT	1963
12171	TAAAG	1388
12172	GCAAG	2855
12173	GGGGC	3566
12212	GGGCT	1741
12232	TGCGC	1532
12233	ACGTG	1357
12234	CGTGG	1591
12237	GTGGG	3503
12241	GGGTG	2484
12242	TGCGG	840
12245	AGTCA	1416
12255	TGGGG	2454
12263	CAGCG	1275
12264	GGGCA	1529
12266	AGGAC	2290
12279	GTGGT	4068
12283	GTGTC	1691
12517	CAGTT	1571
12527	GGTCC	1498
12551	GGGTC	1646
12628	GCAGA	2034
12641	GGTGA	1795
12647	AAGTG	1578
12653	TGTCA	1993
12678	ATGCG	357
12681	CGAGG	1834
12685	GGAGA	2155
12713	GATGG	4106
12726	GACGG	1445
12728	CGCGT	400
12730	CTGGG	3498
12745	ACTGT	1933
12771	CGTTC	561
12772	TGTTG	1887
12798	AGAGG	3693
12814	GGCTG	4889
12819	TGTGC	1317
12822	TCTGG	4262
12827	TGGCG	1954
12842	GGTCG	775
12843	GTCGG	1194
12849	CTCGA	349
12887	CGCGG	1148
12904	CGGCT	1034
12908	TTGGG	1355
12912	CGCGC	2119
12914	TAAGT	702
12920	GTTGC	1356
12998	CGATC	755
13058	CCGTT	448
13112	TGTGT	1462
13197	GACAG	2508
13218	GACAT	1361
13239	TCGCG	468
13345	GCTCC	1830
13408	GGCGA	888
13474	ACGGT	377
13484	GAGTT	1626
13492	CGGGT	573
13563	CGGGG	1819
13631	GCGTG	1792
13651	GAGAG	1585
13652	AGAGA	2432
13744	TCGGG	1813
13763	AAGGT	1867
13765	GGTTC	1097
13833	GTGAA	2377
13837	GTGCA	1484
13880	AGACT	2217
13885	CATGT	1312
13924	CGTGC	1155
14013	CCGTG	1919
14020	CCAGA	1884
14170	AGAGT	1662
14178	GTTCG	801
14322	TGGAC	2165
14331	ACGCG	494
14334	CGTGA	757
14338	TGACC	2400
14372	ACTTG	1427
14376	GGATC	1311
14433	GTGTA	1289
14435	GTAGC	780
14436	TAGCG	129
14438	AGCGT	444
14462	TTCCG	1166
14650	TGTTT	2585
14737	ACGAT	594
14754	TGCGA	402
14944	GAGGG	1393
15163	TGGTG	3967
15211	AAGAG	1944
15280	GTTAG	518
15315	TGCCG	1019
15707	AATGT	2953
15719	TTCAG	1964
15921	CGCAC	835
15943	TGGGA	2178
16181	GCGGT	1213
16183	CGGTA	535
16291	CGCGA	365
16298	GCGAG	2104
16426	TTTTG	2236
16455	GAGAT	1171
16489	CAGAA	3417
16590	AGTGT	784
16786	TTGTC	1744
16932	TGATG	2453
17558	AGATA	1307
17778	GGACC	1961
17790	TTGCG	387
18104	TTGTT	1636
18137	GGTAG	527
18236	CTTGT	2821
18321	AGTCG	833
18609	TTGTG	3104
18736	GTTAA	1959
18766	AAATT	2802
22485	ACGGA	695
22749	CGGAT	925
22918	TTGCT	2211
22984	CGAGA	1397
23186	GATCG	907
23200	TGTTA	1295
23259	TTGGT	1611
23436	ATGTT	2255
23694	TGGGT	1436
23709	ATGTA	1313
25000	GATTG	789
28968	CGTTT	272
29103	GTTGG	1847
29845	TAGAT	517
29985	GCTAG	498
37959	TGCGT	489
38260	AGTTG	992
39738	GTCGA	575
40182	TTACG	132
41154	GCCGA	1555
41175	CGTCG	780
42029	TACCG	542
51517	CTCGT	599
56258	CGATT	178
