## Supplementary material for "Nm-Nano: A Machine Learning Framework for Transcriptome-Wide Single Molecule Mapping of 2´-O-Methylation (Nm) Sites in Nanopore Direct RNA Sequencing Datasets": 7_training_modified_reference_kmer_freq_hela.csv

	reference_kmer	freq
11998	GCTCA	136
12000	GGAAC	162
12181	TAATT	2
12183	GTGCA	2478
14667	CCTGG	316
14962	GGTGC	70
15006	TATGG	87
15093	TAAAC	327
15419	TCGCA	4
15420	CGCAG	8
15432	AGAGG	1
15433	CCGAG	344
15480	TTTCG	52
15532	GGGCA	2
15534	CTCCA	1218
16743	CATCG	25
16791	GCATG	17
16807	GAAAC	59
16875	TTGGA	31
16907	AGGAG	11
16909	ATTCT	5
16915	CCAGC	23
16938	ATAAC	20
16958	AGAGA	120
16959	GAGAA	16
16967	GAGAG	51
16971	GGATT	16
16978	TTCGT	3
16999	CGATG	113
17000	GCCCT	4
17003	TCAGA	2
17007	ACAGA	77
17051	TTAAG	66
17058	GAGCA	488
17071	TGTGA	1
17072	TGACA	55
17078	GAGTT	163
17101	CTACT	96
17191	CCATC	50
17192	ACAAG	113
17266	CCCCC	48
17273	TACTC	1
17274	TGAGA	230
17347	TATGT	313
17667	CACAC	74
17760	TGGGG	20
17765	CAGGG	92
17776	CACCT	197
17777	ACCTC	422
17778	AAATC	497
17781	TGCGA	412
19346	CCAAG	15
19347	GTTCC	19
19366	TTCCG	9
19367	TACGA	11
19386	GAGGA	46
19387	CCGGA	36
19431	GTTCT	20
19440	TTCTC	37
19444	TCTCT	1079
19445	CTCTG	1022
19541	TGGCA	3
19542	CGTGG	18
19559	TGATT	1
19560	TTCAA	1598
19564	AGCAG	103
19566	AAAGC	25
19576	AAAAG	149
19717	GGACT	43
19728	CAGAC	4
19732	AAGTA	323
19734	ACCTG	501
19864	CTGTA	219
20087	GCACG	33
20120	TAAGA	1327
21349	GTGCG	63
21412	TAAAA	20
21432	TGGAT	229
21665	TGCCG	48
21686	AACTT	160
21764	TTGAT	17
21768	TGATG	8
21769	GAGTG	85
21811	CCATG	567
21867	TCCTC	30
21887	ATCCC	19
21903	GGTCT	26
21926	TTGCA	4
21928	TGCAT	6
21931	GCATT	11
21935	TTCTT	5
21937	CTTTT	3
21938	TTTTT	66
21959	AAACG	257
22221	CATAA	1
22222	GCCAC	5
22224	ATCCT	124
22230	CCTGT	317
22551	TCTTC	36
22552	TCTGA	26
22558	CTTAC	197
22559	ACTGG	160
22917	GACTC	26
22984	ACATC	117
23101	AATGA	13
23114	ATATA	108
23177	ACAAA	1
23178	TGTAC	173
23179	GGTAA	8
23184	GTAAA	2
23189	CATGT	5
23194	CTCGC	5
23199	CAGAG	26
23216	GCAAA	296
23218	TTTTG	176
23219	CCAAA	475
23527	GCATC	76
23546	CTGGA	166
23550	CCGCG	20
23562	AAGAT	109
23581	TCAGC	206
23584	CAGCT	111
23900	AACCA	11
23903	CTGAA	44
23937	GATCA	17
23956	AAGCT	2213
23958	CAATG	2
23960	TGAAT	6
23961	CACGT	16
23990	TCGAG	5
23995	TGGTT	68
38866	GGCAG	2
38938	CTGTG	81
38940	TTTCC	90
38946	TTCCA	58
38947	TCCAG	145
39254	GTGGC	165
39255	GGCGA	108
39462	TTGCC	6
39463	GCCAA	8
39469	CAAGC	210
39470	CAGGA	28
39498	GCCGG	194
39688	GAAAG	923
39689	GCCGC	753
39691	CTGCC	2118
42109	TTACA	75
42110	TTGAG	83
42162	ATGAT	36
42172	ACATT	26
42224	CGGGC	81
42274	GGGGA	81
42366	AATTC	1494
42510	ACAAC	11
42522	CAGGC	89
42564	AAGGA	312
42588	AAACA	42
42614	AAAGG	47
42616	TAATA	179
42625	TCATC	3
42628	CCCTC	13
42641	AAATA	2411
42695	TACAG	32
42696	ACTTT	25
42847	CTTTC	771
45775	CAAAA	160
45791	ATGTT	2
45795	TACAA	13
45806	CGAAG	22
45828	TCTCA	60
45923	ACAAT	6
45925	AATAA	8
45929	TTTAC	4
46008	CCTTT	25
46012	CATTT	104
46049	ATTTA	81
46062	TAACA	36
46066	GGAGC	78
46411	GTGAA	810
46412	GAATT	1428
46464	TCAGG	90
46465	CCCAG	66
46620	GAAAA	879
47401	CAAGG	212
47446	ACGTC	7
47453	CTCCT	132
47454	GAGAC	129
47455	GACCT	339
47467	ATGAA	150
47470	GAGTA	209
48839	CCAAC	18
48840	CAACC	97
48873	TCTCG	3
48875	CACGG	18
48919	CTTCC	17
48921	TCCCC	7
48943	GAACA	201
48948	CAGAA	81
49023	TCGGG	47
49246	AAGAA	4
49621	CCTTG	234
49765	GTTGA	49
49814	ATTAA	116
49847	GATGC	93
49917	CTGGC	19
49919	GTACT	4
49922	AACAG	21
49944	ATTGA	8
49952	GAAGG	387
49954	AGGAT	403
49955	CTGTT	682
51717	CATAG	86
51797	CGTGA	3
51800	AGCGA	86
51919	CCCGC	956
51927	CCGCC	6
51947	CTGAG	22
53012	GTGCT	22
53015	GCTGG	26
53020	TCACC	252
53083	GGAAG	68
53088	ACACA	57
53089	CATTA	1
53094	GCAGA	163
53116	GGTTT	2
53118	TGACC	1
53119	CTTCA	931
53122	GTACC	77
53123	TACCA	1
53124	CAAAT	813
53127	CTGCG	109
53339	TGCCT	39
53474	TTCAC	20
53481	TAGAC	2
53493	AATTA	38
53544	ACTGA	37
53581	GGCGT	57
53676	TCCAC	10
53679	GTGGA	102
53710	TCCCT	12
53713	GGCCG	2
53726	AAAGT	7
53735	TTGAA	6
79131	TACAT	6
79137	TTGTT	113
79141	TTGTA	207
79148	CTTGT	160
79839	GTCTT	1
79840	ACAGT	538
80392	AGCTG	6
80406	TTAGC	198
80412	GCCAT	286
81008	CGGCA	12
81014	ACCAA	9
81023	TGGAG	9
81032	TCCCA	1543
84817	TGTTT	25
84833	GCGCG	12
84837	GCGAG	8
84914	CACTA	68
84917	AAACT	201
85106	GTGTC	54
85236	GCAGG	7
85244	GCACT	2342
86625	ATATT	5
86629	TGTAA	89
86721	GTGTG	48
86769	CCTCC	73
87153	CTCGT	11
87154	CGTTA	24
87265	GTAAT	1
87266	AGCCC	26
87286	GAGGG	15
87302	CATTG	7
87312	GGAGG	5
87315	AGATC	5
87320	TCGCC	491
87323	CGCCA	1
87326	TCATG	627
87369	TACTA	20
87382	CGCTT	1
87383	TCTGC	2203
87384	CTGCA	192
87385	TGCAG	232
87839	TGAAG	12
88151	CATGA	14
88206	CCCAA	426
88209	AGAAG	227
88210	GAAGA	842
88211	AGATT	286
88215	AAGAG	298
88216	GGGAG	563
90409	CAAAG	297
90431	CCTAT	7
90432	AAAAA	5
90433	ACACT	715
90438	CACTT	226
90469	GCACC	32
90528	CTGAC	529
91106	CACCA	50
91110	TATCT	23
91157	TGCTG	60
91164	TTGCT	27
91255	GCCTG	140
91396	GATCC	21
91517	TGGAA	464
91527	TCCAT	90
91528	ATCAG	5
91547	TGAGG	1
91548	AGTCT	5
91555	AATCC	7
91560	CGGAG	21
91827	TTAAT	222
91909	AGCTC	78
91950	TGGGA	3
91962	TGATC	8
91966	GAGTC	4
91970	CCATT	1
92004	ATGAC	331
92182	GCCGT	1058
93274	CCTGC	71
93276	GGACA	134
93282	TAAGT	140
93286	TAAAG	367
96736	TAAAT	23
96761	CTTGG	80
96764	TACTG	47
96814	AACCT	275
97498	ACTAA	100
97679	GCGGA	300
97997	AGCCT	197
98216	CTTTG	71
98368	CGACT	34
98370	CTTCG	3
98384	TGCCC	953
98385	GCCCA	808
101947	AATGG	3
101956	GTTGC	113
101964	GGGAA	127
101976	GAATC	164
102475	TTGTC	24
102484	TGTCA	66
102510	GTCAC	25
102631	ATGGA	36
102702	TTTAA	13
102715	TTAGG	4
102718	TAGGG	1
102719	AGGGA	8
102729	TTTGG	46
102730	TTGGC	66
102731	TGGCT	31
102733	GGCTT	41
102883	ATCAT	367
103293	TCTTT	49
103294	TTACT	51
103295	TTTTC	161
103867	CCAGG	19
103880	TTGGG	51
103881	GGGTG	60
103995	CTCCC	34
104095	ACTGT	18
104127	CCACT	1
104131	ATGGC	294
125576	ACAGC	8
125597	GCGTG	86
125737	GGATC	14
125752	GCAGT	2
125808	GAGGT	1
125809	AGTAT	3
125810	GTATT	3
125815	TTAAA	92
126022	TAAGC	19
126059	GGGGT	148
126215	CGGGG	7
126217	GAGGC	161
126305	CTGCT	1087
126308	TGCTT	932
126309	TGCAC	832
131833	GATGA	181
132032	GCTTT	43
132164	AAGTG	658
132864	CAGCG	39
132909	CAGCC	140
132921	AGCCA	37
132922	GCCAG	3
133043	GCACA	7
133050	ACTTG	8
133128	CCCCG	58
133150	CCTCT	1
133153	AGGGT	1
133163	AGCCG	39
133202	CAAGT	439
133644	CTCAC	13
133651	TGAAA	37
133738	CGAAA	1
133746	CAGTC	272
134846	ATGTA	289
135135	GAACT	16
135159	TGGTG	9
135161	GGAGT	23
135203	GACAT	60
135415	GCCTA	20
135441	TATGA	18
135459	CCTAG	14
135473	AAGCC	198
136127	CTCAT	178
136128	CTATC	34
136166	ACCAG	5
136391	TCAAG	134
137201	ATACC	1
137202	TACCT	6
137300	TCGTC	16
137316	CCACC	12
137363	AGAAC	16
137380	CAACG	63
137459	GGCCA	41
137468	TGGCC	23
137647	GGATG	77
137813	TCTAG	30
137845	CCCTG	1450
139808	TCACA	3
139811	CCAGA	1
139812	GCGCC	16
139814	CGGCG	1
139815	GCAAC	3
139818	CCGAC	1
139819	CCCGG	2
139821	ACGTT	59
139882	CAACA	6
139892	GCGCT	95
139896	TCATT	108
140445	TCTCC	111
140537	TTCGG	22
140542	CGGGA	5
140543	GGGAT	13
140573	TTCCC	68
140596	TACGG	24
140598	ACGGG	14
140685	CCTTA	90
140776	CCATA	5
140781	AAAAT	75
140861	CATCA	2
140863	CCTCA	10
141111	GACCG	30
141143	CGGTG	90
141144	GGGTC	189
141475	CTGGT	56
141485	CACCG	168
141893	TTTAG	1
141894	CAGTT	4
141924	GTTCA	30
141927	AGATA	39
142070	CAAGA	304
142273	CACTG	4
142580	GCAAG	1
142581	AAGCG	8
143028	CATCC	398
143495	TTTTA	31
143543	TGCGG	1
143544	CGGGT	2
143545	GGGTT	2
143546	GCCGA	4
143548	CCGAA	8
143563	AGTGC	2
143564	GAAAT	4
143596	CCTAC	2
143597	CTAGT	2
143600	AGACA	279
143605	ACGAA	8
143701	GGGCG	3
143717	GGCGC	8
143883	GCCCC	3
143984	GATTT	3
143993	GATTG	8
144001	TGTGT	4
144014	GGTGT	1325
144016	AATTG	472
145860	CGGAA	17
145973	CGCCT	758
146632	GGTGA	12
157009	CAAAC	545
157691	CGAAT	15
157706	CTATG	56
157780	GATGG	8
157829	CACGC	3
157865	TCGTG	45
157867	TTAAC	50
157960	TCAAA	148
158110	TCGGC	30
158112	CGGCT	29
158169	GGGCC	7
158177	GTGAT	36
158267	CAATA	1
158268	GACAA	3
158301	TAGAT	10
158311	GACTG	2
158314	CGAGA	65
158472	CGCAT	9
158942	CAGTG	2
158945	CATGG	1
158946	ATGGT	1
158993	CGGCC	21
159021	CTATT	1
159022	TATTC	1
159023	ATTCG	12
159375	ATCCA	1
159382	AATGT	23
