## Supplementary material for "Nm-Nano: A Machine Learning Framework for Transcriptome-Wide Single Molecule Mapping of 2´-O-Methylation (Nm) Sites in Nanopore Direct RNA Sequencing Datasets": 8_training_unmodified_reference_kmer_freq_hela.csv

	reference_kmer	freq
0	TCACA	85
1	CGGGA	36
2	GAGAA	103
3	GAGGA	81
4	TGGGA	88
5	ACTCC	71
6	TGTAT	76
7	TTGAT	140
8	CCAGA	145
9	CTGCT	169
10	CACAC	103
11	AATTT	201
12	TTTGA	164
13	AATGT	183
14	ATTTA	189
15	TCGCC	39
16	CCTCC	77
17	ATCGC	32
18	CTCTG	118
20	ACACT	57
21	GCCTC	81
22	CTGTA	92
23	GTTGT	93
24	GATGT	161
25	GGTAG	32
26	AGAAG	205
27	ACCGA	20
28	AAAAT	387
29	TTTTT	361
31	GAAAC	106
32	ACTGT	68
33	GCACA	105
35	AGGTT	110
36	GCTGA	160
37	GCAAG	98
38	TTTCA	120
40	GTTTT	207
41	CATGT	123
43	AGTAC	53
44	CTCCT	144
45	TGCCT	77
46	ATCAA	139
47	GGGAG	83
48	ATGCT	120
49	CAAAA	191
50	GGCCT	105
51	AGATC	104
52	TAAAT	247
53	TTCAT	135
54	AGATT	112
55	CACGG	50
56	TCATG	102
57	GAATA	79
58	CAGGC	117
59	GCCCT	100
60	AAAAA	445
62	TTAAT	136
63	CAGCA	193
64	TGAGG	90
65	GACTG	59
66	ATCCT	83
67	ACATA	120
68	AGCTG	215
70	GTGAA	87
71	AAGGA	85
72	GATGC	135
73	GTGCC	118
74	CCTCG	37
75	AGCCA	114
76	GCTTA	48
77	CTTTC	110
78	TAAAA	236
79	GGAAG	122
80	GTCAA	75
82	CTTGA	112
84	ACATG	111
85	ACCCG	20
86	GGCAG	110
87	ACTAA	50
89	ACGTG	46
90	CATTG	62
92	CTATC	37
93	CCAGC	177
94	TGTGC	99
95	TCCAG	164
96	TGCAG	132
97	GAGTT	57
98	CACAG	155
99	ACGCA	23
101	AGCAA	128
102	GAAAA	202
103	GGGAC	49
104	ATCTG	100
105	TCAAA	185
106	TAATT	114
107	TCCAT	120
108	CATGA	111
111	TCTTA	85
112	AGTTA	48
113	ATGTT	122
114	AAGGT	79
116	CACCC	74
117	TTCCT	187
120	GGGCT	111
121	CCGAA	18
123	ATTTT	368
125	TGTTT	130
127	GTGTT	82
129	GAGCT	113
130	ATTAC	58
131	CCAAC	101
132	TAAAC	107
133	CTGGA	138
134	AAAAG	124
136	AGGCG	31
137	CGCTT	52
138	AAGGG	63
140	TAGCA	57
141	CCAAT	79
142	CACAA	107
143	AGGAA	180
144	GGAAA	123
145	GTGTG	85
147	CTATA	34
148	TTGAG	100
149	GCGAC	20
150	ACCTT	70
152	CTTTG	150
153	CATAC	34
154	TGGAT	114
155	CGCTC	49
157	ACACG	16
158	AGCGG	42
159	CGTCC	23
160	ATTCT	147
161	CAAGT	100
162	CCCCA	91
164	AGAAT	139
165	AACTA	77
166	GCCCC	72
168	ACAAC	94
169	GGACT	48
172	AAGTC	64
173	CTAAA	85
175	TTAAC	100
176	GGGTA	43
177	TCAGT	82
178	CCTGT	74
181	ACCAC	104
182	AAACC	66
183	TTGTG	101
184	TCCGG	40
188	TACAT	66
189	CGCCA	40
190	TACTC	49
191	TGCCA	116
192	TACAA	71
194	AAATT	238
195	TGACC	69
197	GAAAG	104
198	AATGA	151
199	AGCAC	116
200	AGGAT	92
201	AAATC	87
203	ACACC	76
204	GAATC	94
205	ACAAG	115
206	GTCGC	21
207	TGGAG	159
208	TAGGA	44
209	TAATA	100
210	CCACC	99
212	GTGTC	43
213	CATTT	131
216	GAGGG	63
217	ATGTA	68
218	GACAA	94
222	TATCC	38
224	GATCC	57
225	CCAAA	173
226	TAAGT	68
227	TTCTT	175
228	AATGC	116
229	GAAGC	92
230	CAGAG	109
231	AAGTT	160
233	GCTAT	37
234	TGCTG	227
236	TTGGG	81
237	CAATA	94
238	TGGCT	126
239	CAGGA	85
241	GGCCC	72
242	TTGTT	135
244	ACTGG	104
247	ATAAA	231
249	TATTG	93
250	CGGCA	26
251	CCATG	126
253	ACATC	171
254	CAATG	91
255	TTCAA	103
258	ATGAT	111
259	TGCCG	23
260	CCAGG	167
261	TTTTC	176
264	TGATT	67
267	TATGA	92
268	GAACA	72
269	AGGTA	65
270	GCATG	106
271	AGTCG	17
272	CATTC	94
276	AGGCC	101
277	TGGAA	197
281	CCGCT	35
282	TCTCA	127
283	TGATC	73
284	CTTGG	167
286	TGGAC	91
288	TTTAT	209
289	TACCC	35
290	CACCG	31
291	GCGGG	36
292	CAACT	73
295	AAGCC	95
296	GTTGG	92
297	CTCTT	102
298	TGATG	110
299	TTCCG	40
300	ATAGA	62
301	AACCA	115
304	TCATT	124
305	AAGCT	131
307	CAAGA	141
308	TAATG	63
309	ATTAA	115
311	CCGGG	43
313	CCCAT	80
314	TCGAT	26
315	GTGGT	105
316	AACTC	54
318	TTTTA	230
320	GCTGG	162
322	TAAAG	131
326	TTCTG	158
328	GTGGC	103
329	CTGCC	119
330	CTCCA	134
331	TCACT	80
333	CTCAA	89
334	ACCTG	121
335	CACCT	114
336	GGCAT	110
338	ATTAT	87
340	GGCTT	89
343	GCTGC	166
344	GACTT	66
345	AAATA	224
346	TTCGC	20
347	TACCA	78
352	AATGG	112
353	TTCCC	88
354	TGTGG	96
356	GAAGT	87
357	ATTCA	109
358	CAGTG	125
359	AATTC	114
360	ACAGC	136
361	CATCC	82
362	TCCCA	125
363	TGGCA	141
364	ATTCC	90
365	ATAAT	77
366	CATAG	44
367	GTGGG	75
370	CCTGA	98
373	GGCTC	75
374	CTTTT	142
375	AACCC	73
376	TCGTC	38
377	AAAAC	168
380	ATCTC	67
381	AGCAT	121
382	TTAAA	217
385	TTATT	127
389	TTTCT	207
391	CTCGG	36
392	TGGTG	140
393	GCAAA	106
394	CCAGT	132
395	GTTAC	31
396	TTACG	18
397	GGGTC	57
398	GCACG	37
399	AAGAC	87
401	GGTGT	75
404	AGCCT	156
407	TTGGA	127
409	GAAGG	106
410	CCTGC	134
411	ACCAG	96
414	TCCTG	103
415	TCTTT	159
416	CTTCG	36
418	ACAAT	119
420	GGCCA	92
422	GTCAC	74
423	CAGCT	226
424	GTTTC	118
425	ACTCA	50
426	AGGGC	108
427	AACCT	96
428	GTTCC	61
430	GGAAC	66
431	AAAGT	136
432	TATGG	68
435	AGAAC	98
437	ATTTG	204
438	ATCTT	134
439	GCAGG	132
440	GCTTC	83
441	CCTTT	103
442	ATAGC	39
444	GCTTG	66
447	ACAGG	94
450	AGGGT	51
451	GCGAT	23
452	AGTAT	48
453	GATGA	186
454	TCGCT	24
456	CGAGG	40
462	GGTGA	86
464	ACGGG	35
465	CTGCG	49
470	ATTTC	186
471	TATTA	84
473	TATCA	59
474	GTAGC	36
475	GCTAC	26
476	AGCAG	133
480	GCAGC	173
481	TGCAT	110
482	AAGAA	153
483	GCCCA	97
484	GCAAC	81
485	TCATA	71
486	GGTCT	80
487	CCATT	138
489	CTGGT	95
491	GTGCT	121
492	TTTAG	94
495	AGGCT	147
498	GAGTA	50
501	GTTTA	85
506	GTGGA	99
510	CAGAT	94
513	GATAT	70
514	GACAT	82
521	CAGTT	82
523	TAACT	49
524	TGTGT	91
528	AATCT	122
529	ATATT	98
537	TATTT	240
538	GTAAG	47
539	GGCGA	32
540	CATCT	139
546	TGTCG	26
547	ATGAA	141
550	CAGTC	73
551	CTTAT	78
552	TGAAG	206
553	CATGG	138
556	AGATA	57
557	AAGTA	83
558	CTGGC	86
559	GTTTG	95
562	TAGCT	72
563	GGCAC	98
564	ACGGA	31
565	ATCAT	110
567	TCACG	34
572	CGTAG	22
574	GCATT	140
575	GTCAG	93
576	CAAGG	103
577	TCCTC	75
579	ATACG	13
580	CGCCT	22
581	TTATG	77
582	TGTCA	101
584	AGAGG	125
587	CCGCG	22
590	TTCTC	116
591	CAGTA	83
593	ACTTT	123
594	AATTA	106
596	GTATT	70
597	TTCCA	159
603	CTTCC	102
608	TAGAT	48
609	CAGAC	85
612	TATCT	76
614	AACTG	92
615	GCGTG	28
617	TGGTC	118
618	CACTT	102
619	CTGCA	134
620	GAACG	23
621	TGTAG	69
622	ATAAG	98
623	CCACA	94
624	TTTGT	208
625	AGAAA	187
627	TGAAT	86
628	TCAAT	119
629	GAGGT	64
631	ATGGC	116
635	AGGGA	97
636	CGCCG	34
637	CTGTC	96
638	TTAGG	60
639	ACCTC	70
640	ATGCA	102
642	GTTGA	65
643	TGCTA	53
649	GTCCT	75
650	GGGGA	54
652	AAATG	141
653	GTTGC	74
654	CACTC	72
656	TGCGG	25
657	GATTT	81
658	AACAG	117
659	CTGAC	68
666	AGACC	73
668	CTTCT	208
671	GGACC	47
673	GGGGC	61
679	CATCA	108
683	AACGC	21
686	GGCTA	48
691	AAGCA	141
695	GACTA	46
696	GAGCC	96
702	TACCT	58
705	CGAGA	25
707	TCTGC	110
708	TTGGT	102
715	TCAGC	132
720	CACCA	147
722	TCTTC	143
723	TCCTT	103
724	TCTGA	111
725	CGGCC	37
726	TCCAA	136
731	GATAG	36
734	TTTGG	159
735	ACATT	189
738	TTCGT	26
741	TTTCC	131
748	GAATG	70
750	AAACG	21
753	CATGC	114
754	CAATC	49
757	TGCGC	47
758	ACGTT	31
762	CCTCA	86
765	GTCTC	56
775	CCATC	166
776	ATTGC	84
777	ACAAA	227
778	CCCAG	95
780	TGGCC	102
784	GAATT	90
785	CGATG	33
788	TAGCC	63
789	GCAGA	112
790	ATACC	24
794	TATGC	55
801	GTTCT	104
805	TCATC	217
809	TGCCC	60
810	GTCTG	89
820	TCTCC	78
821	AGCTA	83
822	GCTGT	122
826	AGGGG	53
827	GTATC	41
829	GGTCA	62
832	CGCAG	52
833	TGAGA	115
836	TCAAG	129
837	GACCT	62
838	GTCGT	20
839	AACAC	89
843	CCCTG	89
849	AAGAG	114
853	ATGGG	92
854	TACGA	23
855	TAACC	33
856	TAGAG	35
859	GACCC	77
861	TTGTA	105
862	CTCCC	85
863	TCGGC	43
864	ATACA	73
865	ACCCT	78
869	CTCAT	87
870	CGTGA	30
875	ACTAT	56
878	GGATG	106
879	TAGTT	61
883	TCTCG	30
884	TACTA	33
885	CGGAA	32
886	ACTAC	46
890	TTCAG	114
891	GGGTT	67
893	TGGTT	166
898	GCTCA	65
899	GGGTG	71
900	TAAGC	41
904	ACACA	89
905	TCAAC	95
906	AAAGA	160
908	TGGTA	57
910	TGGGC	76
913	TGAGT	58
915	AATAC	61
916	TCAGG	89
919	GCATA	81
920	TCCTA	58
922	AAAGG	112
925	TTGCC	103
927	TTGAA	131
930	AGATG	153
934	CTCCG	30
935	GACAC	51
939	GTTAT	68
941	GACGT	19
943	GAAGA	160
944	TTAGT	50
949	AACTT	126
951	CGTGC	34
954	CAAAT	190
956	TTACT	54
957	TGTCC	89
958	TAAGA	91
962	GAGCA	100
963	AGTGA	98
964	GGCGG	52
969	AGTCT	99
972	AACAT	127
985	ACCAA	107
988	GCCGG	35
990	ACAGT	98
993	TATTC	90
994	GAAAT	159
996	ATGGA	104
997	CATAA	83
998	GTTAA	79
999	GGAGT	67
1003	CAACA	120
1007	CAAAG	141
1009	GTCCA	99
1010	TGTCT	115
1015	CTACA	75
1016	GCACC	70
1017	CACAT	84
1019	ATCGT	19
1024	GTAGA	47
1028	TCCCC	59
1029	CTTCA	157
1030	GGTAC	46
1032	TTGTC	96
1035	CTTGT	159
1041	AGGAC	76
1042	AGAGT	66
1048	TCTCT	98
1054	CAGCC	127
1055	CCTAA	73
1057	GGACA	78
1058	TGTTC	109
1062	CTCTA	45
1068	AGTTC	60
1069	GGTCC	59
1074	TCCCT	86
1075	CCTTC	107
1078	CATAT	76
1082	CTATG	40
1094	CAAGC	62
1095	CCCAA	74
1100	GTTCA	65
1101	AAAGC	77
1104	TTAAG	137
1112	CCGAG	34
1113	CTAAG	49
1114	TCAGA	102
1121	CATTA	71
1125	TGTTG	106
1127	AGGAG	125
1131	TGCTT	114
1132	GGTAT	47
1136	CTCGT	34
1141	TAGAA	73
1142	GGTTA	42
1156	ATATC	55
1158	GGGCA	70
1161	AGAGC	73
1166	TACAG	78
1168	CCCCT	70
1178	TCCAC	115
1181	GGGAT	47
1184	CTGTG	120
1195	CCTTA	51
1197	CGTGT	24
1198	CAGGT	118
1199	CCGCC	51
1200	AATTG	87
1204	GTAAA	111
1208	TCTTG	154
1210	TAGGT	84
1220	ACCAT	98
1222	TGAAC	80
1225	GCCTG	106
1226	AGCCC	96
1232	GTGCG	22
1236	AAACA	123
1238	CATCG	30
1247	ATTGT	108
1249	TCTGG	177
1251	AAACT	129
1252	TTCGG	27
1259	CGGCT	54
1260	CAGCG	52
1270	CAGAA	136
1272	GGCAA	94
1274	GATCG	25
1275	ACTTC	97
1276	ATTGG	56
1279	TTGAC	69
1284	ATCAG	92
1290	CCCAC	117
1295	ACTCT	62
1303	CCGAC	18
1307	AACCG	17
1314	GAACC	60
1329	GGAAT	84
1331	CGGAC	29
1350	GAGAT	61
1352	TTAGC	59
1358	TTCAC	94
1362	GATTA	47
1368	GTCGG	26
1373	TACTT	78
1382	GCGCA	25
1383	AGTTT	84
1385	GCCAC	105
1386	CTAGT	25
1390	GGTGG	93
1394	GCTCG	32
1395	CACTG	108
1399	GAGTG	68
1402	CCCCC	41
1403	CCTTG	122
1409	ACTGC	80
1410	GGATA	52
1414	TACAC	62
1424	TTATA	91
1427	GATTC	99
1430	CACTA	37
1431	AATCA	72
1435	GAGAG	80
1441	TTGCG	33
1449	TGCAC	80
1455	GAACT	55
1456	TCTAA	83
1458	AGACT	76
1462	GTAAT	60
1466	CTCTC	71
1468	CCCTT	53
1469	GTCCC	54
1471	CGGCG	30
1475	ATCCA	84
1487	GAGTC	43
1489	GCCTT	90
1496	GACCG	20
1499	GCAGT	109
1509	CTTAG	68
1518	CCTGG	149
1527	CACGC	34
1535	GGAGG	78
1543	TAATC	51
1546	TACCG	16
1549	TATAA	65
1554	TTTTG	171
1561	CGAAG	39
1566	GTGCA	78
1569	ACTAG	24
1572	AGTCC	64
1583	AAGGC	112
1585	TGACG	25
1591	CTGAT	94
1596	GCCAG	102
1598	TTTAC	91
1606	GGAGC	96
1607	TCGTT	17
1610	GCACT	44
1618	AGACA	107
1624	TTGGC	124
1642	TAGGC	43
1646	ATGAC	87
1651	AGGCA	76
1656	GCTAA	58
1660	CCGGC	37
1672	AGTAA	56
1677	ACCCC	47
1682	ATGTG	70
1688	AGAGA	106
1694	CTTTA	117
1700	AGTGG	96
1701	CGTTT	18
1706	TAGGG	31
1722	CGGTT	19
1727	TGGGG	75
1728	GGAGA	81
1733	TGAGC	51
1740	CCATA	55
1750	AGGTC	92
1751	GGGCG	18
1757	CGTCT	32
1758	TGATA	40
1759	CTACC	29
1766	AGTTG	60
1768	GCATC	150
1773	TCTAT	71
1775	GCCAT	88
1779	CCGGA	30
1780	TGAAA	99
1791	ACGTA	17
1796	AGCTT	165
1798	TGCTC	118
1802	GCTCC	77
1803	GTAGT	39
1815	TCACC	113
1822	CCCGT	23
1824	ATATG	53
1831	GTACA	66
1835	TTGCA	83
1839	CTGGG	114
1842	ATAGT	49
1850	GATAA	59
1851	GATTG	42
1870	GGTGC	64
1872	GGGGG	43
1874	TCTGT	132
1877	AGTGC	55
1889	ACAGA	121
1898	TCGCA	23
1904	GGGAA	97
1909	TTGCT	120
1917	CTGTT	100
1920	AATAG	42
1923	TAAGG	48
1936	CGTGG	45
1949	TGACT	70
1950	CGGTC	18
1954	ATGCC	106
1962	CGGGG	30
1968	ATGTC	67
1975	CTAGG	23
1981	GACAG	84
1985	CGACA	30
1986	TCCGA	20
2004	AGTAG	56
2013	CACGT	52
2014	CCACT	89
2035	CCAAG	140
2039	CCTAT	48
2041	CTTGC	114
2046	TAGTG	37
2054	GTCTT	69
2060	CACGA	39
2079	AATAT	90
2085	ACTTA	65
2087	TCGTG	41
2089	ATTAG	40
2096	ACCGG	20
2097	CTACT	47
2120	CTCGC	42
2128	CTCAG	92
2134	GTCAT	96
2135	GAGGC	82
2156	TATAT	66
2159	AATAA	139
2163	GGGGT	35
2164	GTATG	42
2167	ATAGG	59
2169	GTGTA	59
2188	CGACT	23
2204	GACGC	29
2206	GGTAA	43
2218	GGACG	24
2237	TGGGT	83
2242	GCTAG	23
2253	GGCTG	114
2257	CTGAG	92
2264	ACGTC	30
2286	CTTAC	40
2296	TATGT	113
2298	TTTAA	170
2301	CCGTG	53
2321	CAGGG	94
2327	GGATC	54
2331	TTAGA	63
2339	TACGC	6
2349	CCGAT	15
2355	CCTCT	91
2366	CTTAA	104
2387	CTAGA	35
2395	ATTGA	89
2433	GGCCG	44
2439	ACCTA	48
2455	TAGAC	33
2477	TTCTA	65
2488	GATCT	83
2525	TGTGA	96
2531	GTAAC	36
2537	AGTGT	58
2550	GACGA	31
2566	TGCGA	19
2579	TATAC	43
2587	AACGA	31
2592	GATGG	146
2594	AACGT	33
2599	GACCA	98
2607	GCTCT	77
2610	GTAGG	47
2612	ATGAG	102
2668	GGGCC	73
2687	CGGGC	35
2700	GTGAC	76
2762	TACTG	60
2786	GCCTA	50
2792	GGTCG	26
2795	TCTAC	58
2796	GATCA	64
2799	ACCCA	95
2820	CCCTA	28
2875	TGGCG	46
2893	GCGAG	40
2918	CTAGC	25
2957	AACAA	122
2975	ATGCG	12
2994	TGCAA	99
2998	GTGAT	66
3046	CTAAC	27
3056	CGGAG	37
3065	GCCGA	35
3084	CAAAC	98
3097	ATCGA	22
3119	CGCTG	65
3121	TCCGT	31
3136	GAGCG	28
3152	GTACC	42
3156	CCACG	47
3160	CCCGG	47
3178	GCAAT	78
3194	CCGTA	12
3234	AGCTC	108
3251	AGTCA	69
3257	ATCTA	56
3265	TGTAC	64
3271	CGCGC	24
3298	GCGGT	24
3333	CGTAT	16
3350	GCCGT	23
3355	ACGCC	21
3375	GATAC	45
3388	ACGAT	29
3406	CGACG	13
3422	TCCCG	33
3449	GAGAC	49
3464	TCGGA	25
3490	ATCAC	52
3517	TTATC	59
3545	CTAAT	42
3548	TATAG	37
3549	TAGTA	27
3569	ATAAC	63
3606	CCGGT	13
3646	GTTAG	30
3647	GCGTC	27
3672	CTATT	64
3701	ATGGT	118
3721	AAGTG	95
3771	TACGG	14
3774	TGACA	82
3780	ACGGC	27
3811	ACCGT	23
3815	GCCCG	44
3832	GTTCG	17
3866	TGCGT	21
3870	TCGAA	39
3907	ATATA	68
3939	CGATA	17
3956	GCTTT	63
3958	CCTAC	40
3983	GACTC	34
3986	GACGG	33
4042	ACTTG	100
4074	TCGAG	18
4077	GCCGC	68
4085	CTGAA	108
4097	GTCTA	25
4128	TTTGC	104
4139	TCGGT	26
4184	CCGTC	38
4207	AGCGC	31
4210	CGCAC	26
4247	TGTTA	71
4250	ATCCC	42
4268	CGAAA	16
4337	GCGTT	17
4341	CGCAA	39
4377	GTACT	36
4396	ACTGA	89
4415	ACGAG	30
4428	CCCGC	36
4465	AATCC	49
4495	ACGCG	14
4516	CCCTC	49
4525	AACGG	17
4655	CCTAG	23
4686	GTATA	42
4715	CGTAA	16
4827	CTCAC	35
4829	CGAAC	16
4872	GTCCG	18
4877	TGTAA	99
4884	ATCCG	19
4917	TCGGG	38
4931	CGAGT	23
4945	GTACG	14
4957	AAGAT	113
5014	TTACA	80
5039	ATACT	51
5079	TTACC	41
5147	ACGGT	21
5148	GGCGT	31
5230	CGCCC	31
5248	CAATT	86
5348	GCGGC	71
5356	GGCGC	35
5366	ACGAA	28
5389	CGGTG	32
5447	ATTCG	29
5464	GCCAA	94
5532	GGTTG	67
5539	ATCGG	20
5571	GCGCC	44
5590	CGAGC	26
5603	CCCCG	18
5668	GCGCG	21
5730	GGATT	54
5739	AGGTG	109
5841	GTCGA	24
5862	GTGAG	53
5900	GGTTT	55
5916	GCGGA	40
5924	TAGTC	36
5926	CGTCG	13
5967	ACGAC	30
6108	GCGAA	25
6138	TTCGA	25
6171	AAGCG	43
6184	CAACC	58
6239	CCCGA	32
6243	CGCGG	24
6519	CGTTG	17
6564	AGCGA	23
6607	GCGCT	42
6776	TCTAG	52
7176	TAACA	70
7345	CTCGA	21
7346	CTACG	26
7371	CGATC	19
7550	TATCG	9
7569	ACCGC	29
7690	CGGTA	6
7710	CGAAT	15
7855	GGTTC	44
7943	TTTCG	20
8121	CCGTT	19
8284	TCCGC	41
8287	AGCCG	44
8674	CGATT	11
8799	CGTTC	13
8935	CGACC	19
9002	CGCAT	25
9589	CGGAT	16
9639	CGGGT	17
10570	TCGTA	12
10972	CAACG	23
11568	CCGCA	34
24048	CGCTA	17
24319	TACGT	10
24447	CGTAC	21
24660	TCGCG	13
25257	ACGCT	17
26491	CGTCA	18
26828	AGACG	45
27189	CGCGT	7
28056	CGTTA	16
29205	AGCGT	19
29396	ACTCG	14
30103	TAACG	12
30260	AATCG	12
30317	GCGTA	9
32515	TAGCG	7
37443	TCGAC	14
57036	CGCGA	13
