## Supplementary material for "Nm-Nano: A Machine Learning Framework for Transcriptome-Wide Single Molecule Mapping of 2´-O-Methylation (Nm) Sites in Nanopore Direct RNA Sequencing Datasets": 9_training_modified_kmer_freq_hek.csv

	reference_kmer	freq
13548	CCTCA	1040
14600	CAGAT	115
14716	TCTAT	257
14974	CGCAG	1
14975	CGACC	52
15010	CAACT	5
15016	CACAG	176
15017	CCTGG	9
15019	CTGGT	13
15031	GATGA	36
15040	ATAAG	2
15042	GCTTA	92
15134	CCTCT	1
15135	AGGTA	14
15140	TATGT	120
15261	AAATG	27
15262	GGCAG	20
15309	GCACG	15
15325	CGTGG	3
15328	CTGAT	19
15336	TTCAA	7
15337	CAACA	9
15364	GTCTG	150
15365	CTGTA	144
15665	AATGA	13
15678	CCATG	232
15689	ACCAA	659
16356	GAAGG	144
16501	CAGCT	14
16515	TCCTA	4
16519	CTTAC	138
16659	ACTTC	595
16660	TTCTA	1
16661	TCTAC	707
16664	GTTGC	9
16673	CCAAG	19
16674	CAAGC	31
16675	TGATA	4
16677	ATAGT	3
16686	AAGTT	258
16687	ACTAC	3
16690	TCTTA	7
16697	CGATG	9
16706	GGCGA	22
16724	TTAAG	2
16726	CTAAG	1
16727	TAAGG	1
16728	TTTTT	1
16729	CTCCC	1
16731	CATGA	90
16732	CTCGT	129
16733	CGTCT	762
16848	CAAGT	72
16849	GGAAT	74
17535	AGAAG	196
17561	GAAGA	15
17645	TGGTC	14
17686	TTACT	24
17815	TCCCG	224
17816	CCCGC	274
18311	ATTCA	21
18332	GAATA	73
18406	ATCGC	5
18411	CTCCA	16
18412	TCCAC	7
18422	GTGGT	24
18426	GGTGC	50
18466	CTTGA	133
18468	CAGCA	97
18731	TGAGC	37
18769	AGAAA	481
19281	TGGTG	38
19321	GCGAG	990
19327	GGAGA	371
19334	CTCAA	681
19341	TCAAG	318
21526	GGTAT	44
21527	ACTAA	201
21776	TCTCC	20
21777	CTCCG	14
21804	AAGAT	39
21843	TGGCA	12
21855	ACCAC	576
22432	ATCTG	168
22601	GAAAG	59
22604	CCTGT	51
22657	CAAAG	62
22720	ATGAC	29
22751	GCCGT	696
22756	CTAGA	979
24832	CACCA	203
25037	TAAAG	121
25038	AAAGC	50
25217	AACGA	8
25225	GCCTT	116
25226	TCATG	338
25227	CATGG	253
25230	TGACC	135
26076	AGTGG	115
26198	GACAT	90
26199	CTGGA	97
26200	TTCTG	146
26862	CTGCC	137
27001	TAGGG	1
27002	TTGGC	16
27006	TGGCT	12
27031	CCCAT	13
27044	TGGGT	26
27074	GCAGC	18
27092	ATAAT	1
27093	ACGGA	3
39839	ACCGA	1
39840	CGAGA	10
39841	CCAGC	100
39941	CAGCC	7
39942	GAGGG	1
39943	TGCTG	20
39971	TCCAT	1
39972	CCGCG	104
40079	ACAAG	16
40085	GCTGA	40
40137	GAATG	518
40683	CCCCC	71
40724	CTGTG	18
40742	AAACT	1
40743	CATCA	926
40749	ATAGC	468
40758	TAATA	2185
44210	AGCCC	1
44211	GGCAC	5
44212	ATTAA	4
44213	TGACA	3
44222	TATCC	55
44223	CATTA	27
44307	AATTG	15
44322	TTAAT	264
44522	CCGGA	126
44627	CGTCA	155
44782	GGGTG	9
44791	ACACT	237
45034	CAACG	7
45042	CTGAG	3
45045	CTTGG	65
45046	CCAGA	39
45155	ACCTG	200
45356	AACAG	398
45764	CTCGC	290
46056	TCGTG	382
46057	CGGGA	575
47278	ACGAG	24
47303	TGGCC	3
47306	CGCGC	1
47307	GCGCC	10
47317	CGGCG	3
47320	GCAAC	1
47321	GGGCA	26
47347	TCGGG	17
47362	CCCGG	42
47363	CACCG	45
47389	ACGGG	21
48740	AAAAG	12
48745	CTTCC	18
48746	TCCTC	3
48802	CAGAG	88
48894	CTGCA	60
48895	ACATC	70
49029	AGTGC	119
49033	CCCCA	237
49598	ACGTG	8
49599	GCCGC	7
49614	CGCTC	2
49618	TTGGG	4
49620	TGGGA	2
49621	GGGAA	8
49625	AAAGA	9
49629	AGATG	2
49631	GTGCA	4
49632	GCAAA	7
49633	CCGAC	9
49635	CGAAC	7
49641	CGGGT	5
49683	CGGAG	21
49691	GTAGG	12
49693	GGATC	16
49694	TAGAA	27
49697	GAATC	24
49706	CTAGT	41
49707	CTGGC	34
49710	AGACA	41
49713	GGAGC	35
49714	ACGAA	42
49715	CGTGA	25
49716	TTGAT	65
49717	TGATC	29
49719	GCTGG	138
49733	TGTGT	40
49734	TTGGT	67
49748	AGTGA	17
49749	TCATC	65
49772	GATTG	30
49773	TTCAC	17
49779	TTTAC	45
49800	GGATA	10
50234	GAAAC	1
50235	ACATG	1
50236	CCATT	16
50257	CCGCT	3
50273	TACCC	5
50277	CACCC	8
50301	GCTCA	4
50303	GAGTA	4
50305	CGATC	10
50310	GATCC	44
50351	CCCAG	1
50381	TGCCT	13
50388	TCTAG	23
50407	TTTGA	32
50413	ACATT	35
50415	TGAAA	31
51153	CTGAA	1
51154	TCGCC	364
51159	CGCCT	328
51504	CCTTC	8
51505	CTTCG	5
51517	ACTCC	65
51582	GACCT	74
51806	TTAGC	19
51825	TGAGT	8
51829	GAGTG	17
51852	TTGCA	119
51973	TGTCA	8
51975	CACTG	3
51990	CGCAT	2
51992	GGCCC	160
52167	TACCT	1
52169	ATGGG	1
52544	ACCGT	5
52581	GCACA	1
