## Supplementary material for "Nm-Nano: A Machine Learning Framework for Transcriptome-Wide Single Molecule Mapping of 2´-O-Methylation (Nm) Sites in Nanopore Direct RNA Sequencing Datasets": 10_training_unmodified_kmer_freq_hek.csv

	reference_kmer	freq
0	TACTC	9
1	CATCT	53
2	AAATC	24
3	TTAAT	41
4	AATAA	48
5	AATCT	43
6	GGGGG	18
7	CATTT	44
8	GAAAG	27
9	TGGAA	30
10	CTTCA	58
11	TAAGG	20
13	TGCAT	26
14	TATTT	63
15	TCTTC	58
16	AATCA	28
17	CAGGT	40
18	GGAGC	30
19	TACAG	20
20	AGCCT	37
21	GCTTG	22
22	ACTGG	26
23	CTGGA	62
24	CTAAG	20
25	AAGTG	31
26	TCATA	31
27	GCTGC	59
28	TTGGG	20
29	GTCGC	8
31	TCCAA	40
32	ATACG	5
33	ATTCA	37
34	GCTGA	54
35	ATTTA	52
36	TCCTC	32
37	CTGTT	37
38	TAACG	6
39	AGGCT	46
40	GTTCA	25
41	AAAAA	130
42	CCAAG	45
43	GCGGG	16
44	TTGAT	40
45	GAGTG	21
46	GAAGA	49
47	CTGCA	36
48	GTGCT	31
49	CAACA	35
50	GCAGG	46
51	GTCTA	14
52	CCAGA	41
53	GTGTT	29
54	TGAAG	55
55	AGATC	31
56	TGAAT	29
58	CCTAC	23
59	GGAAT	20
60	TGGGA	36
61	GGACC	21
62	ACGCC	13
63	ATGGC	31
64	TTGTA	36
65	TTGGT	31
66	GAGGT	27
67	ACGCT	6
68	TATAC	16
69	GCATC	28
70	TTTGC	28
72	TTTGA	56
73	GCTAC	17
74	GAAAA	55
75	TTAAA	80
76	GGTCA	33
77	TCTGG	39
78	ATGTT	42
79	AATGT	41
80	GCCAA	45
81	AGTTC	26
82	CAGAC	34
83	AGGTC	29
84	CTCAT	35
85	CTGAA	49
86	GACAA	31
87	TGCCT	32
88	GAGAA	46
90	GGTGT	14
91	CAAAC	19
93	ACCCT	24
95	CTTTG	32
96	CGAGA	7
97	AGGAT	32
98	GCCTT	34
99	TGGCC	48
100	AGGAA	42
103	ATAAA	60
104	CAGCC	50
105	TTTAC	25
106	GGGTC	18
107	GTGGT	43
108	GCACA	35
109	TAAAT	78
110	TCTAA	24
111	ATCTT	38
112	AATAT	30
114	CTTCG	11
115	GGTTG	22
116	TCTCG	10
117	GATTT	24
118	CCGTG	11
119	TGCAA	35
120	TAATA	40
121	CCCCT	22
123	ATCTG	33
124	AACAA	37
125	TTGAG	27
126	GCACT	25
127	AAGGC	28
128	GCGGC	28
129	TGAAA	43
130	CCCGA	8
131	GTTGT	40
132	CTCGA	8
133	GTTAC	12
134	TACAT	25
135	CCAGC	68
138	ATTGA	37
140	CTCTT	40
142	TCCTG	34
143	TTTTC	53
144	TAATC	29
145	GCTGT	50
146	TACAC	14
147	AACAG	31
148	CGCGG	9
149	TTGTT	42
151	GTTTG	34
152	GGGCA	36
153	CACCA	43
154	GAATT	29
156	GAGTC	24
157	GTGAT	25
158	AAATA	70
159	CCCCA	37
160	AAAGG	38
161	TAACA	20
162	CAGGA	45
163	ATCGT	7
164	GAAGG	25
165	TCGCT	12
166	AAGAA	47
167	GGTGA	35
168	TATGC	17
169	AATTT	53
170	TATCT	27
171	TCTTT	53
172	CCCTC	21
173	ACTGT	25
174	ATCAG	30
175	TCGGG	13
176	CCTGC	54
177	CAGAT	33
178	TTCTC	35
179	ATTTT	77
181	GAATA	20
182	TTATA	17
183	CTTGA	44
184	CTCTC	21
185	TCGAT	8
186	TCCAG	51
188	CAATG	30
189	TTGTC	24
190	CTGCT	68
191	GTTAA	29
192	TTTGT	62
194	ATGAT	45
195	TTAAG	27
196	AACAT	35
197	TCCGA	11
198	GGTCT	38
200	GCGAT	8
201	TGAGT	17
203	GTGGC	36
204	GTCCT	22
205	TTCTT	61
206	TCTGT	39
207	TGTTA	27
208	CTTAG	20
209	CCCTT	24
210	TGTCA	29
211	AACTG	32
213	TGCAG	38
214	CTTTA	31
217	AGACG	21
219	AGGGC	30
220	CTAGA	15
221	AGATA	25
222	AGTGC	20
225	ACCAG	42
226	TACGT	7
229	TCAAC	34
230	AGAAA	65
231	AACAC	20
232	CGTCG	8
233	AGAGC	25
235	TTTAA	67
237	AAGCC	24
238	GAACT	27
239	ACGTG	11
240	GCAGC	70
242	ACTAG	10
243	ATACC	7
244	CTACT	24
248	CATCA	42
249	AGCAG	49
250	ACTTT	43
253	CGAGT	10
254	AAACC	23
255	GTGAA	20
258	GGGTA	12
259	TTAGA	21
260	CTGCC	40
262	TAGGA	10
263	CAAAT	66
264	TTAAC	18
266	CCCAA	25
270	ACAGG	30
272	GAACA	31
273	AGATG	38
274	CTTGC	25
275	AGCTG	44
276	CGCAG	17
279	GAGTT	37
281	GTCAA	29
283	CCATA	19
284	TTCCG	10
285	TGAAC	23
287	TGTCT	46
288	TCGGA	9
290	TCACA	22
293	ACTCT	26
294	AGGTT	22
295	GTGAC	25
296	TCTCA	39
299	TGGCA	32
301	ACCAT	35
303	TCAAG	40
304	TTTTT	109
308	CAGGC	34
309	CTTGT	52
311	GGCCT	38
313	CAAGA	52
316	GATGT	31
319	CCTGG	35
321	CTTTC	29
322	CAGAA	46
323	GTAAT	15
324	GGACT	19
325	TCAGG	30
326	AGCTC	46
327	AGAGG	36
328	GATGA	59
329	CTAAC	8
331	TAACC	12
332	GAAGC	32
334	CCCTG	26
335	ACTTA	28
336	ACCTT	14
338	TTACA	42
340	GTCAT	37
341	TGTAT	28
342	GTCTT	18
343	ATTCT	35
344	GCTAT	17
346	ACAAG	34
352	TCACC	31
353	TGGGT	15
354	TGCTT	35
355	TGCGG	16
358	ATTCC	23
359	ACATC	41
361	GATAC	9
363	ATCAA	40
365	CACCC	37
366	GCTTT	16
368	GGCAG	34
369	GCAGT	25
370	TGCTG	64
371	CTCCG	14
372	TGTGT	42
373	GGCGG	26
374	CTGAT	36
378	TAAAG	19
381	TTTAT	79
384	GGATA	13
386	CCCGC	9
387	ACCAA	37
389	ATACA	26
391	GGCCA	51
392	GAAAT	38
394	CGTGT	6
395	GCCAG	33
396	CACAC	30
397	CGGCG	11
398	CTCTA	10
401	ACCGG	7
402	CAGGG	31
406	GATTC	23
407	AACCT	23
412	GCCCC	32
416	TACCC	8
418	TGGTT	37
419	GATCC	18
420	CGATA	3
421	AAGCT	32
422	TGTTG	39
423	TGCCG	5
424	CCCAC	25
426	GATGG	43
427	AGCAA	35
428	AGGTA	14
429	ATATT	44
430	GTGGG	30
431	TGGAC	25
432	AGCAC	28
433	GGGGC	29
436	CCTAA	20
438	ACAAC	27
439	CGTGA	14
444	AGACA	32
447	TGATG	50
448	GCGAA	9
450	GGGGA	24
451	TGGTG	37
452	TGTTC	30
453	AGCCC	37
454	AAATG	43
455	AGAAC	41
460	ATGAA	26
461	AAGTT	30
464	CTCCA	38
465	GTATT	31
466	GGCAC	34
467	TAGAT	9
468	AAAAC	53
470	CTCAA	28
472	AATGG	29
475	CCTCA	24
477	TCATT	41
478	TTCAT	42
479	TTCTG	37
480	CCGAT	10
481	ATCAC	16
482	GGTTT	19
483	TTGCA	31
485	CCGAA	15
487	AACTC	26
489	CCAAA	39
490	CCCAG	52
492	TCTCC	21
493	GAGCA	34
495	TGTCG	9
497	TACCA	18
499	CCTGT	25
502	AGGTG	42
504	GTGTC	17
505	GGATT	21
508	AGAGT	19
511	GGACA	33
513	AAGAG	38
514	GGGGT	18
517	CTCTG	49
518	GTCCA	27
519	TTGGA	38
520	ATGAG	33
521	CACAG	43
522	CTAAT	11
523	TGCAC	35
524	TAGCT	19
525	CCACC	43
526	TCCCA	34
527	AAAAT	95
529	ACCAC	35
531	ACACG	8
532	GCCTC	27
533	TAGAA	24
534	ATGGT	36
535	TTCAC	31
536	CTCAG	27
538	GTCGT	6
543	CCACG	20
544	GCCGC	18
545	TGAGG	35
546	CAGTA	32
547	ATATG	15
550	CAAGT	37
552	CAGCT	57
554	GTCAG	27
555	TTAGC	20
558	CTATA	16
559	GTACA	21
561	GTTCC	23
563	GACAG	31
564	CTTCT	71
565	AGGAC	23
570	TTCTA	24
571	TATCA	19
577	TCTAT	24
579	TAAAA	58
580	GCAAT	24
581	CACGG	18
583	ACCTC	26
584	TAAGT	24
585	TCATC	45
587	GCATA	18
589	GCTTA	14
590	AAGGT	24
592	GTTTA	11
593	AGGGT	23
597	GAAAC	23
598	AGAGA	30
600	CATGC	23
601	CTGGG	45
602	TCGTC	11
608	GGGAG	34
612	TTGTG	35
613	GATGC	36
614	AAAGT	29
615	AATTA	39
619	AGGGG	13
621	TCTAC	14
622	CCAAT	27
623	TTGCT	46
624	AGCGA	8
625	TGGTA	26
626	AAGTA	23
629	CTGTA	31
630	AAAAG	39
632	GGATG	30
633	GGAGG	33
636	AGCTT	37
637	GCTCG	7
639	ATTTC	32
642	ATAAC	21
643	CCGAC	7
644	TTTTA	39
645	GGTTC	11
647	AAGCA	32
652	CTCCT	64
654	ATGGG	22
655	AGGCC	25
657	CGGCT	14
663	GCAAA	39
665	CGGGG	12
667	ACGTT	11
670	GTCGG	8
671	ACACT	15
672	TGGTC	26
674	TTCCC	34
676	TAACT	17
677	CTCCC	31
681	GCCAT	39
682	GATTG	13
686	TAGCC	23
689	TATTC	21
690	TAGGG	13
691	ATAGG	13
692	AGAAG	87
693	TTTCA	35
694	AAACA	34
698	GTTCT	49
701	TAGGC	15
702	AATAC	14
704	CAAAA	47
706	TTCCA	51
707	ACTTG	24
708	AACGC	6
710	GGGTG	22
711	GGATC	23
713	CTGGT	35
714	TGCGC	11
715	TCAGC	45
717	TTGAA	31
720	TTTTG	47
721	AGAAT	43
725	CCTTT	46
726	TTCCT	46
727	AGTTG	28
728	GGGAT	18
729	CACAT	34
731	GACTG	26
736	ACATA	24
739	TATAG	9
740	AGCAT	22
741	CAAGC	27
743	CGCAA	10
745	GTAGT	15
746	TATCG	6
747	ACGAA	7
751	CACGT	12
754	CAACT	19
755	TCCAC	46
759	GGTGG	45
761	TTGCC	36
763	ACTGC	25
766	TGTAA	23
767	TCAAT	39
769	ACTAC	16
770	AAAGA	45
772	CAATT	26
775	GCAGA	30
777	CACCG	13
783	ACAAT	42
786	TGTTT	42
792	CCTAT	13
793	CCAGT	39
798	AGTAG	17
799	CACTC	28
800	CAGAG	43
808	TTACC	12
814	TCTAG	12
817	GGAGA	41
818	ATAGA	16
820	TTTGG	62
821	TTCAA	35
822	TGCTC	35
823	CTTGG	63
828	GCCCT	34
829	CCAGG	49
830	CATGG	27
837	GAGAC	26
842	TCTTA	35
843	ACTCA	14
845	GCTCT	32
847	ATCTC	27
851	CACTA	12
855	CATTG	17
856	AGCTA	17
861	TCTCT	38
863	GATCT	27
866	GTCTG	29
867	GACGA	7
872	TTCAG	34
873	CTTTT	45
874	CGTGG	22
877	CAATC	11
880	TAGTT	17
881	GGAAG	36
883	GTGCG	12
885	AACCA	32
886	GTCCC	19
887	TGAGA	36
890	CAGTT	43
892	GTGCC	38
894	ATATC	17
898	ACTGA	28
899	CTATT	20
901	CCTTG	42
903	AGTCA	20
905	GCTCC	23
906	CACAA	41
916	CGGGT	7
917	ACAGA	42
920	ACATT	41
921	GTGGA	33
929	GTACG	6
932	AGTTT	30
938	TCCTT	30
945	AGCCA	47
949	TTTAG	20
952	AGTCT	29
953	ACTCG	2
959	TTCGC	5
962	CCTTC	37
965	GCTGG	63
978	GTTGG	22
986	GTATA	17
990	GCATT	40
991	TAGAC	14
997	CAACC	19
999	GCCTG	35
1008	CGTAA	3
1010	AGACC	23
1015	CCTGA	36
1019	CAGTG	45
1021	CGGCC	16
1022	ACTCC	21
1025	TGATA	18
1029	TGATT	25
1033	AATTC	35
1034	ATTGG	20
1036	ATTGT	26
1037	TGGGC	31
1038	TCAGA	28
1041	CAGCA	75
1046	TCGGC	10
1050	CGGAG	19
1055	TGCTA	16
1060	ATGTA	17
1062	ATAAT	29
1069	CCGCC	22
1074	ACAAA	56
1077	GTTTT	55
1083	GTCAC	19
1085	CTCAC	21
1086	CGACA	11
1089	GCTCA	38
1090	GCGTT	4
1093	AATGA	32
1096	CCACT	26
1098	GAATC	23
1104	CGTCA	10
1106	GCACG	15
1116	ACTTC	25
1118	CGCTC	8
1124	GGCTT	19
1128	AACCC	19
1129	GCACC	18
1132	GAGGG	19
1141	ATTAT	24
1142	CTAGC	9
1150	GCTAA	14
1153	ACCGC	15
1155	CCCAT	23
1157	GAAGT	23
1160	ATGAC	28
1162	GACTC	15
1163	TCAGT	33
1171	AACTT	34
1173	ATATA	21
1176	ATTGC	16
1177	GTATC	11
1178	CGTCT	19
1180	GTATG	18
1182	AGACT	26
1193	TCCAT	40
1197	GTGAG	24
1199	GGTAT	13
1206	GAGCT	23
1209	GGTAA	12
1217	CGATC	11
1221	GCGTC	18
1222	GGAGT	20
1225	CCACA	27
1227	GAGTA	16
1230	TTTCC	38
1237	AATGC	27
1251	TGTGA	25
1257	CATTC	26
1258	TCCTA	17
1274	CTTCC	37
1277	TATAA	26
1279	TCCCT	38
1284	TGACG	10
1285	TGACC	24
1288	GCGCT	12
1292	CTTAA	38
1296	ACAGC	45
1297	CTGAC	26
1305	TTAGT	21
1314	CGATT	6
1316	GTAGG	16
1322	ACACC	32
1323	GAATG	22
1324	GGCCG	13
1327	TTGAC	21
1329	AACGT	8
1331	CAAAG	39
1334	CCATC	49
1335	GACTA	11
1338	GAGAG	28
1339	CTCGG	10
1346	ATTAC	23
1354	TTGGC	37
1362	TACCT	15
1367	AGTAT	20
1368	GCGCA	12
1369	GTACT	12
1378	GACCA	27
1380	AGTGG	24
1381	GCCGG	18
1386	GACAC	19
1389	AAGGA	21
1392	GTAAA	19
1394	CAAGG	40
1398	ATACT	12
1399	CACTT	32
1402	ATCCT	40
1411	TGCCC	28
1412	TACAA	32
1426	TCAAA	42
1427	AGCCG	16
1448	ACGGG	13
1450	GTGTG	46
1453	CATGT	30
1455	CATCC	33
1463	AGTCG	10
1464	TAGAG	20
1465	GCATG	27
1471	GCAAG	30
1495	AGGGA	34
1502	GATAA	16
1504	TATGA	17
1505	ATTAA	34
1506	ATGCG	10
1507	CGATG	16
1509	GCCTA	12
1510	TGGAG	58
1511	TTTCT	77
1513	TGACT	27
1514	CGCCC	15
1518	CTACA	25
1525	TCGCC	11
1537	TAATT	33
1544	CTGTG	44
1545	CTACG	6
1546	TAGTA	9
1552	TCGTG	14
1555	CTGGC	28
1560	TCTGA	27
1564	CGAAC	7
1567	GCGAC	7
1568	CTATC	13
1589	GGCAA	42
1591	CTCGT	10
1599	GCGGA	8
1603	CCGTC	10
1609	AAAGC	23
1610	TGTAC	15
1613	GCCGA	13
1644	GACAT	19
1650	GGTAC	9
1653	GACCT	25
1657	ATGCA	21
1659	ACACA	36
1661	TTAGG	14
1663	CCATG	42
1664	AAGCG	20
1667	TGGCT	44
1670	GAGGA	31
1677	CACCT	46
1678	GTTTC	24
1692	GATTA	9
1697	GTGCA	22
1722	CAGTC	26
1729	GAGAT	27
1732	GACTT	21
1739	AAATT	48
1741	ATCTA	16
1761	ACAGT	32
1765	GGCGA	9
1771	GGGTT	17
1773	GGAAA	46
1786	TATTA	19
1792	TGTCC	18
1793	CCGGC	17
1794	GCCCA	24
1816	CCTTA	17
1824	CATCG	13
1828	GGGAA	28
1832	TCCGC	15
1834	ATCAT	33
1837	TATGT	35
1848	CATAG	6
1852	TCGAC	7
1872	GGCTA	25
1874	ATGCC	28
1875	GTCTC	22
1878	TGGGG	33
1882	TCTTG	52
1884	AAACT	32
1910	GGAAC	15
1913	TAAGC	18
1917	TAAGA	17
1923	TTATC	19
1935	ATTTG	46
1940	CCCTA	18
1943	GGCTC	29
1945	GTTCG	11
1948	GGGCG	9
1950	TCCGT	12
1951	TACTA	11
1959	ACTAA	13
1967	AGTAA	22
1969	TGGAT	22
1973	GGGCC	22
1978	CAATA	39
1983	CACTG	43
2005	CGCCG	8
2006	ACGAG	9
2013	AGGCA	25
2030	ACATG	28
2037	AGTCC	24
2052	TATTG	26
2058	CATAT	21
2062	AAGGG	24
2063	GTTGC	15
2064	ACGGT	8
2076	TGTGC	20
2088	TACTG	17
2090	ATGTC	14
2097	GAACG	10
2101	AGCGT	8
2102	ATAGC	19
2112	AGGAG	50
2113	CCATT	41
2135	TGCCA	32
2136	GACGC	7
2149	ATAAG	20
2155	ACGGA	9
2156	ATCGA	12
2164	GATAT	15
2167	AAACG	6
2169	TGTGG	25
2172	CGACG	7
2185	GGCAT	24
2187	CATGA	40
2191	GCGCC	12
2193	GATAG	13
2202	GCCAC	43
2211	TTACT	21
2251	GTTGA	13
2253	CCAAC	20
2267	GGTCC	17
2273	ATGTG	19
2277	GGCCC	29
2289	ATTAG	14
2295	GTTAG	12
2307	GCGTG	8
2311	TCATG	28
2313	GGCTG	42
2321	TCCCG	8
2322	TCACG	10
2327	CTGAG	42
2336	GGGCT	37
2354	CATTA	17
2359	TGCGA	5
2360	ACTAT	19
2364	ATTCG	8
2376	TACTT	19
2378	CTATG	14
2384	CTTAC	16
2396	GCAAC	20
2404	AGTGT	18
2423	CCCGG	18
2431	AATCC	19
2447	CTGTC	32
2472	CCGGT	9
2476	GTCGA	6
2491	ATCCC	13
2509	CGTTT	5
2511	GCCGT	9
2515	TAAAC	26
2518	AGATT	39
2526	AACGG	7
2529	GCGGT	9
2547	GGGAC	20
2548	GACGG	13
2576	ACGAC	9
2598	GCTAG	5
2614	TCACT	27
2620	CCTCT	41
2651	TAATG	11
2653	TTATG	29
2654	GTTAT	10
2661	AGTGA	23
2662	CCGCG	8
2694	GACCC	14
2702	CCTCC	35
2711	ATCCA	22
2714	ACCTA	15
2715	TTATT	41
2731	TCGAG	9
2736	TGGCG	25
2776	GGCGC	12
2779	CGCAT	5
2793	ATGCT	29
2799	AGGCG	14
2816	TCTGC	37
2819	CTACC	9
2830	CCTAG	13
2835	AAGAC	18
2851	TGACA	27
2877	GTAGA	19
2893	AATCG	7
2905	GAGCC	25
2912	CGGTT	6
2946	GCGTA	3
2963	CGTTG	9
2982	CGAGG	13
3041	AGTTA	18
3052	ACGTC	7
3065	CGTCC	9
3083	CCGTT	11
3096	TCCCC	26
3111	TATAT	16
3139	CTAAA	27
3144	GGTGC	17
3192	TGAGC	20
3219	GTGTA	17
3244	CTAGT	11
3293	CCGGA	12
3299	CCGAG	18
3347	CATAC	13
3358	GTAGC	20
3365	AATAG	12
3390	GAGCG	11
3420	CAGCG	16
3436	TAGTG	13
3438	TGTAG	20
3464	ACCTG	22
3490	CTCGC	9
3528	AAGAT	31
3565	CCGGG	16
3610	CACGC	14
3638	TCCGG	10
3654	TAGTC	9
3698	GCTTC	27
3709	GGTAG	7
3714	AACTA	23
3743	CGGAC	12
3751	CGGAA	16
3788	GTAAC	13
3805	TCGGT	8
3834	CATAA	17
3875	TATCC	14
3898	TATGG	15
4025	TTCGA	4
4028	GATCA	15
4034	GGTCG	7
4043	TTCGG	7
4076	AGCGC	14
4098	CGACT	4
4100	AGCGG	14
4117	CGCCT	4
4152	ATGGA	23
4174	TAGCA	13
4177	CGTTA	5
4205	CGAGC	14
4274	ACCCA	27
4298	TCGAA	10
4349	CTGCG	13
4358	CCGCT	10
4435	TTCGT	8
4451	GACCG	8
4469	TACGA	5
4482	GGACG	13
4522	TTGCG	5
4571	CGGGA	11
4604	ACCCC	19
4740	CGCTG	18
4824	ACGAT	12
4870	ACCCG	7
4950	CACGA	9
4959	CCCCG	9
5005	GTAAG	11
5039	AAGTC	14
5069	TCGCA	4
5147	CCTCG	9
5153	GCGAG	14
5215	ACGCA	4
5254	GGCGT	6
5259	ACGGC	12
5297	TAGGT	12
5298	GACGT	6
5333	CCGCA	8
5483	CGTTC	2
5584	GTACC	8
5792	CGCTT	13
5859	TGATC	22
5937	CTAGG	9
6011	AATTG	17
6114	TACGC	1
6178	CCCCC	15
6185	ATAGT	7
6190	CGAAT	5
6286	CGGTG	7
6296	ACGTA	2
6381	CAACG	4
6412	TTTCG	6
6468	CGAAG	11
6485	ATCGC	7
6539	TAGCG	2
6547	CGACC	4
6753	CGCCA	12
6824	ACGCG	4
6908	TCGTT	5
6952	CGTAC	7
7111	CGGTA	2
7412	CGAAA	5
7447	TACCG	3
7519	CGCAC	10
7645	TGCGT	3
7717	CGGGC	10
7899	GCCCG	10
7914	GGTTA	9
8101	CGCTA	3
8443	GAACC	10
8448	GATCG	5
8499	CTTAT	12
8741	CGGCA	9
8857	CGTGC	12
9038	ATCCG	6
9097	CGCGA	3
9394	AGTAC	7
10302	CGGAT	7
10532	GAGGC	16
10708	ATCGG	2
10935	TACGG	5
11023	CGCGC	9
11468	CCCGT	6
12021	AACGA	3
12163	GCGCG	10
12470	CGTAG	3
12552	CGGTC	8
12939	CCGTA	2
27331	ACCGT	3
28802	GTCCG	6
29213	ACCGA	7
30340	AACCG	3
31120	TCGCG	2
33348	CGCGT	1
34422	TCGTA	1
